# Outbred *Drosophila* populations reveal diet-dependent genetic effects on development time

**DOI:** 10.64898/2026.06.05.730474

**Authors:** Yulin Bai, Sumaira Shabbir, Yuyan Chen, Fabio Morgante, Michael Ludwig, Soo-Young Park, Mohan Acharya, Yang I. Li, Sabir Ali, Abigail Trudnak, Mutheshree Rajesh, Martin Kreitman, Xuan Zhuang

**Author notes:** **Corresponding author:** Xuan Zhuang.

## Abstract

Metabolic effects of genetic variation often depend on diet, yet the loci underlying diet-dependent developmental responses remain incompletely defined. Here we combine multi-trait phenotyping of *Drosophila* Genetic Reference Panel lines with genome-wide mapping in newly developed *Drosophila* Recombinant Populations. High sugar causes genotype- and life-stage-dependent changes in metabolic and life-history traits, with development time emerging as a highly heritable, sugar-sensitive phenotype. Mapping in 16 outbred advanced intercross populations reveals distinct association landscapes under low- and high-sugar diets, with a concentrated low-sugar signal, a more distributed high-sugar pattern, and identified genotype-by-diet loci including *tap*, *Eip75B* and *Cerk*. Functional perturbation supports diet-dependent effects for several prioritized candidates. Allele-frequency analyses identify operationally defined thrifty-like variants associated with delayed development under high sugar and relatively earlier development under low sugar; these variants are enriched for cell-adhesion, neurodevelopmental, and morphogenetic processes. Together, these results establish an outbred *Drosophila* framework for dissecting how dietary sugar remodels the genetic architecture of development time.
