## Supplementary Tables and Figures for "Outbred *Drosophila* populations reveal diet-dependent genetic effects on development time": Supplementary Data 2.xlsx

### Sheet: GxE
SNP	CHR	POS	A1	A2	BETA	SE	P
2L:9524504	2L	9524504	a	t	0.2524	0.0562	7.212e-06
2L:15015069	2L	15015069	a	c	-0.2305	0.0502	4.322e-06
2L:16402092	2L	16402092	g	a	-0.2113	0.0469	6.599e-06
2L:16403701	2L	16403701	c	a	0.2232	0.0499	7.68e-06
2L:16459562	2L	16459562	c	t	0.2247	0.0493	5.261e-06
2L:17010671	2L	17010671	c	a	-0.2325	0.0514	6.188e-06
2L:17212027	2L	17212027	t	c	0.3063	0.0689	8.776e-06
2L:17235436	2L	17235436	a	g	-0.3056	0.0689	9.206e-06
2L:17464885	2L	17464885	c	g	0.2198	0.0496	9.187e-06
2L:17474759	2L	17474759	c	t	-0.224	0.0504	8.668e-06
2L:17528598	2L	17528598	t	a	0.1532	0.0345	9.241e-06
2L:17530286	2L	17530286	g	t	0.2598	0.0551	2.399e-06
2L:17557336	2L	17557336	a	g	-0.2517	0.0551	4.814e-06
2L:18420828	2L	18420828	c	t	-0.2086	0.0425	8.982e-07
2L:18716848	2L	18716848	g	t	-0.2216	0.0492	6.552e-06
2L:18816249	2L	18816249	c	t	-0.1781	0.0397	7.319e-06
2R:6647999	2R	6647999	g	a	-0.3153	0.0666	2.232e-06
2R:6860016	2R	6860016	t	c	-0.3076	0.0664	3.6e-06
2R:7077113	2R	7077113	c	t	-0.2492	0.0496	5.088e-07
2R:7308525	2R	7308525	a	g	-0.2559	0.0523	9.933e-07
2R:7392795	2R	7392795	c	a	-0.1928	0.0428	6.61e-06
2R:7517158	2R	7517158	g	a	-0.2518	0.0463	5.39e-08
2R:7573224	2R	7573224	t	c	-0.3069	0.0652	2.464e-06
2R:8286874	2R	8286874	c	t	-0.3014	0.0667	6.224e-06
2R:8849595	2R	8849595	a	t	-0.2467	0.0498	7.192e-07
2R:12116329	2R	12116329	t	a	0.2251	0.0505	8.479e-06
2R:12441614	2R	12441614	a	t	0.2215	0.0477	3.351e-06
3L:1228695	3L	1228695	t	c	-0.2345	0.0517	5.834e-06
3L:1235466	3L	1235466	c	g	-0.2689	0.0523	2.704e-07
3L:1272997	3L	1272997	a	g	0.1656	0.0374	9.384e-06
3L:1411533	3L	1411533	a	g	-0.1554	0.0347	7.378e-06
3L:16257842	3L	16257842	a	g	-0.3609	0.0627	8.574e-09
3L:16517248	3L	16517248	t	c	-0.328	0.0656	5.68e-07
3L:16529835	3L	16529835	c	g	0.3478	0.068	3.128e-07
3L:16535248	3L	16535248	g	t	-0.3003	0.0664	6.036e-06
3L:16546955	3L	16546955	a	t	-0.3182	0.0663	1.576e-06
3L:16547854	3L	16547854	t	g	0.2457	0.0521	2.413e-06
3L:17361816	3L	17361816	a	g	0.3431	0.0503	8.988e-12
3L:17374620	3L	17374620	t	g	0.3416	0.0675	4.145e-07
3L:17419116	3L	17419116	t	c	0.3401	0.0664	3.009e-07
3L:17620762	3L	17620762	g	a	0.2657	0.0576	4.026e-06
3L:17688198	3L	17688198	a	g	0.4354	0.0829	1.516e-07
3L:17940786	3L	17940786	c	a	0.3488	0.0694	5.039e-07
3L:17959785	3L	17959785	c	t	0.4186	0.0818	3.054e-07
3L:17960002	3L	17960002	a	t	0.4252	0.0822	2.294e-07
3L:17992835	3L	17992835	c	a	0.3102	0.0665	3.065e-06
3L:18005788	3L	18005788	g	a	0.2899	0.0564	2.776e-07
3L:18013504	3L	18013504	a	c	0.3102	0.0665	3.065e-06
3L:18022979	3L	18022979	a	c	0.4052	0.0708	1.053e-08
3L:18034136	3L	18034136	t	g	0.2472	0.0518	1.856e-06
3L:18064395	3L	18064395	t	c	0.3287	0.0603	5.013e-08
3L:18068371	3L	18068371	t	c	0.3102	0.0665	3.065e-06
3L:18135090	3L	18135090	a	c	0.4305	0.0832	2.266e-07
3L:18141336	3L	18141336	g	t	0.3222	0.0678	1.988e-06
3L:18154602	3L	18154602	a	t	0.2453	0.0502	1.032e-06
3L:18223161	3L	18223161	t	a	0.2638	0.0553	1.861e-06
3L:18229025	3L	18229025	g	a	0.2327	0.0493	2.377e-06
3L:18232200	3L	18232200	t	a	0.3114	0.0567	3.862e-08
3L:18273937	3L	18273937	c	t	0.3601	0.0698	2.479e-07
3L:18324157	3L	18324157	a	g	0.2252	0.0496	5.631e-06
3L:18337637	3L	18337637	t	c	0.2995	0.0669	7.604e-06
3L:18363241	3L	18363241	t	c	0.4305	0.0832	2.266e-07
3L:18550052	3L	18550052	t	a	0.2711	0.0481	1.794e-08
3L:18568273	3L	18568273	c	t	0.2713	0.0535	3.876e-07
3L:18581840	3L	18581840	c	g	0.2588	0.0569	5.486e-06
3L:18610412	3L	18610412	g	a	0.2819	0.0497	1.401e-08
3L:18747882	3L	18747882	g	a	-0.2506	0.0476	1.421e-07
3L:18792193	3L	18792193	g	a	-0.2526	0.0475	1.076e-07
3L:18823272	3L	18823272	t	c	-0.3692	0.0725	3.607e-07
3L:18837527	3L	18837527	t	c	-0.2188	0.0479	4.865e-06
3L:18842316	3L	18842316	a	t	-0.3164	0.0663	1.806e-06
3L:18858659	3L	18858659	a	t	0.1974	0.0422	2.865e-06
3L:18858681	3L	18858681	g	c	0.2986	0.0608	9.018e-07
3L:18881073	3L	18881073	t	c	0.3619	0.0726	6.228e-07
3L:18887519	3L	18887519	t	a	-0.2495	0.0475	1.538e-07
3L:18909940	3L	18909940	g	a	0.2489	0.0501	6.723e-07
3L:18927225	3L	18927225	t	c	0.2306	0.0462	6e-07
3L:19103641	3L	19103641	t	a	0.2389	0.0485	8.313e-07
3L:19351090	3L	19351090	a	g	-0.2507	0.0468	8.372e-08
3L:19464212	3L	19464212	c	t	0.3661	0.0759	1.404e-06
3L:19535880	3L	19535880	c	g	0.2953	0.0554	9.969e-08
3L:19696189	3L	19696189	c	t	0.4025	0.0801	5e-07
3L:20325048	3L	20325048	c	t	0.2855	0.0629	5.65e-06
3L:20668874	3L	20668874	g	c	0.3039	0.0625	1.144e-06
3L:20753574	3L	20753574	a	g	0.2511	0.048	1.701e-07
3L:20945192	3L	20945192	t	c	0.3508	0.069	3.659e-07
3L:21043363	3L	21043363	t	c	0.2428	0.0503	1.394e-06
3L:21330520	3L	21330520	t	c	0.4036	0.0722	2.258e-08
3L:21372462	3L	21372462	a	g	0.2944	0.0618	1.928e-06
3L:21565311	3L	21565311	c	t	0.1634	0.0368	9.071e-06
3L:21650819	3L	21650819	c	t	0.25	0.0504	7.13e-07
3L:21808057	3L	21808057	a	g	0.2944	0.0618	1.928e-06
3L:21976552	3L	21976552	c	t	0.2898	0.0549	1.314e-07
3L:22174526	3L	22174526	a	t	0.2079	0.0462	6.813e-06
3L:22422426	3L	22422426	a	t	-0.2393	0.044	5.354e-08
3L:22429331	3L	22429331	g	a	0.2944	0.0618	1.928e-06
3L:22447678	3L	22447678	g	a	0.2991	0.061	9.481e-07
3L:22448300	3L	22448300	a	t	0.3586	0.07	3.038e-07
3L:22480877	3L	22480877	g	a	0.3641	0.0692	1.401e-07
3L:22666148	3L	22666148	g	c	0.3286	0.0591	2.683e-08
3L:22669227	3L	22669227	t	c	0.3671	0.0822	7.903e-06
3L:23081003	3L	23081003	c	a	-0.2377	0.044	6.362e-08
3L:23883551	3L	23883551	t	c	0.2968	0.0618	1.536e-06
3R:4803825	3R	4803825	a	g	0.2968	0.0618	1.536e-06
3R:5082492	3R	5082492	t	c	0.3641	0.0692	1.401e-07
3R:5362892	3R	5362892	t	a	0.2533	0.0474	9.104e-08
3R:5414115	3R	5414115	c	t	0.2968	0.0618	1.536e-06
3R:5710758	3R	5710758	a	t	0.3251	0.0668	1.153e-06
3R:5781178	3R	5781178	c	t	0.2524	0.0564	7.745e-06
3R:5912143	3R	5912143	g	c	0.2269	0.049	3.717e-06
3R:5976116	3R	5976116	c	t	0.3111	0.0699	8.623e-06
3R:6402859	3R	6402859	t	c	0.3757	0.063	2.499e-09
3R:7627428	3R	7627428	a	t	0.2149	0.0462	3.297e-06
3R:8720016	3R	8720016	c	t	0.1976	0.0435	5.497e-06
3R:9491603	3R	9491603	c	g	-0.2793	0.0629	9.071e-06
3R:21840601	3R	21840601	g	c	-0.2254	0.0487	3.685e-06
3R:23321018	3R	23321018	a	t	-0.1736	0.0367	2.213e-06
3R:23321346	3R	23321346	g	t	-0.2937	0.0559	1.484e-07
3R:29355783	3R	29355783	t	c	-0.3346	0.0739	5.969e-06
3R:29391837	3R	29391837	g	a	0.3425	0.0743	4.032e-06
3R:29467670	3R	29467670	a	c	-0.3939	0.0775	3.772e-07
3R:29470309	3R	29470309	a	t	-0.3375	0.0762	9.382e-06

### Sheet: HSD
SNP	CHR	POS	A1	A2	BETA	SE	P
2L:17249416	2L	17249416	a	g	0.1797	0.0374	1.502e-06
2L:18235020	2L	18235020	t	c	-0.205	0.0442	3.547e-06
2L:18420828	2L	18420828	t	c	0.1456	0.0308	2.342e-06
2L:18498519	2L	18498519	t	c	0.1438	0.0325	9.611e-06
2L:18775629	2L	18775629	a	t	0.1259	0.0282	8.15e-06
2L:20284084	2L	20284084	a	t	-0.242	0.0482	5.033e-07
2L:20293977	2L	20293977	t	c	-0.2219	0.0479	3.512e-06
2L:20327370	2L	20327370	t	g	0.2052	0.0449	4.869e-06
2L:20827206	2L	20827206	c	g	0.2093	0.0411	3.457e-07
2L:21901454	2L	21901454	a	t	-0.1889	0.0376	5.113e-07
2L:22102491	2L	22102491	a	g	0.2055	0.0446	4e-06
2R:5027776	2R	5027776	a	g	0.2259	0.0475	1.974e-06
2R:5106586	2R	5106586	a	g	0.1998	0.0414	1.396e-06
2R:6686125	2R	6686125	t	g	-0.2102	0.0461	5.224e-06
2R:6788857	2R	6788857	t	g	-0.1363	0.0278	9.069e-07
2R:6800284	2R	6800284	t	c	-0.2346	0.0471	6.221e-07
2R:7974702	2R	7974702	t	c	0.2122	0.0458	3.609e-06
3L:18326549	3L	18326549	t	c	-0.1921	0.0422	5.25e-06
3L:18870417	3L	18870417	t	g	0.157	0.0344	5.014e-06
3L:20591308	3L	20591308	a	g	0.1765	0.0374	2.355e-06
3L:20796713	3L	20796713	c	g	0.1772	0.037	1.683e-06
3L:23798800	3L	23798800	a	c	-0.197	0.0422	3.049e-06
3R:9592935	3R	9592935	t	c	0.2073	0.0443	2.877e-06
3R:10079359	3R	10079359	a	g	-0.1735	0.0389	8.194e-06
3R:10155691	3R	10155691	t	c	0.1521	0.0331	4.364e-06
3R:10510722	3R	10510722	t	c	-0.1929	0.0419	4.063e-06
3R:18250889	3R	18250889	a	g	0.1566	0.0349	7.387e-06

### Sheet: LSD
SNP	CHR	POS	A1	A2	BETA	SE	P
3L:4636097	3L	4636097	a	g	0.2017	0.0448	6.804e-06
3L:13175527	3L	13175527	a	g	0.1184	0.0268	9.774e-06
3L:16531920	3L	16531920	a	g	-0.1799	0.0365	8.33e-07
3L:17657104	3L	17657104	a	g	-0.1606	0.0362	9.082e-06
3L:17987587	3L	17987587	a	g	-0.1459	0.031	2.462e-06
3L:18074644	3L	18074644	a	g	-0.2326	0.0394	3.604e-09
3L:18154074	3L	18154074	t	c	0.2313	0.0378	9.325e-10
3L:18174468	3L	18174468	t	c	0.1893	0.0406	3.127e-06
3L:18191208	3L	18191208	t	c	-0.2006	0.0387	2.108e-07
3L:18197464	3L	18197464	c	g	0.2143	0.0377	1.366e-08
3L:18238592	3L	18238592	t	g	0.2178	0.0422	2.461e-07
3L:18267144	3L	18267144	a	t	0.2091	0.0382	4.282e-08
3L:18345815	3L	18345815	a	t	-0.2103	0.039	6.842e-08
3L:18473868	3L	18473868	t	c	-0.2512	0.0364	4.856e-12
3L:18542422	3L	18542422	t	c	0.161	0.0317	3.839e-07
3L:18550052	3L	18550052	a	t	0.2445	0.0375	6.947e-11
3L:18610255	3L	18610255	a	t	0.1696	0.036	2.434e-06
3L:18637444	3L	18637444	a	g	-0.2398	0.0368	7.168e-11
3L:18707133	3L	18707133	t	c	0.2233	0.0437	3.299e-07
3L:18747882	3L	18747882	a	g	0.2988	0.0328	9.056e-20
3L:18784839	3L	18784839	t	c	-0.2318	0.0409	1.467e-08
3L:18831659	3L	18831659	a	t	0.2009	0.0396	4.005e-07
3L:18849460	3L	18849460	t	g	0.1943	0.032	1.217e-09
3L:18855267	3L	18855267	t	g	-0.2425	0.037	5.716e-11
3L:18887519	3L	18887519	a	t	0.3031	0.0328	2.302e-20
3L:18909940	3L	18909940	a	g	0.1979	0.04	7.764e-07
3L:18959341	3L	18959341	a	t	0.1885	0.0304	5.508e-10
3L:18970371	3L	18970371	a	c	-0.2394	0.0372	1.198e-10
3L:18977193	3L	18977193	c	g	-0.2277	0.0381	2.341e-09
3L:19023574	3L	19023574	a	g	-0.2088	0.0351	2.618e-09
3L:19103641	3L	19103641	a	t	-0.272	0.0376	4.58e-13
3L:19143629	3L	19143629	t	c	0.196	0.0348	1.754e-08
3L:19169756	3L	19169756	t	c	-0.175	0.0291	1.83e-09
3L:19252263	3L	19252263	t	g	0.1818	0.0343	1.111e-07
3L:19351090	3L	19351090	a	g	-0.3191	0.0324	6.749e-23
3L:19404237	3L	19404237	a	g	0.2288	0.0388	3.565e-09
3L:19455069	3L	19455069	t	c	-0.1812	0.0391	3.69e-06
3L:19693878	3L	19693878	a	t	0.244	0.0376	9.046e-11
3L:19884965	3L	19884965	t	g	0.176	0.0344	3.004e-07
3L:19964054	3L	19964054	t	g	-0.2056	0.0399	2.521e-07
3L:20043056	3L	20043056	a	c	0.207	0.0458	6.216e-06
3L:20062691	3L	20062691	c	g	-0.2468	0.0367	1.703e-11
3L:20165793	3L	20165793	c	g	-0.1603	0.0358	7.607e-06
3L:20174258	3L	20174258	a	g	-0.3053	0.0361	2.549e-17
3L:20325048	3L	20325048	t	c	0.1693	0.0348	1.159e-06
3L:20385810	3L	20385810	a	t	-0.1851	0.0332	2.498e-08
3L:20415368	3L	20415368	a	t	0.1767	0.0325	5.329e-08
3L:20490905	3L	20490905	a	g	0.1374	0.0302	5.261e-06
3L:20526461	3L	20526461	t	c	0.1248	0.0278	6.991e-06
3L:20549599	3L	20549599	t	c	-0.1601	0.0295	5.909e-08
3L:20591308	3L	20591308	a	g	0.2863	0.0331	4.975e-18
3L:20658851	3L	20658851	a	g	-0.1778	0.0367	1.243e-06
3L:20736432	3L	20736432	a	g	0.1938	0.0242	1.185e-15
3L:20752801	3L	20752801	t	g	0.1974	0.0397	6.829e-07
3L:20768318	3L	20768318	a	c	0.1716	0.0366	2.808e-06
3L:20794540	3L	20794540	a	g	-0.3069	0.0366	5.32e-17
3L:20833145	3L	20833145	t	c	0.1924	0.0354	5.401e-08
3L:20870695	3L	20870695	a	g	0.2322	0.0382	1.215e-09
3L:20893649	3L	20893649	t	g	0.285	0.0362	3.166e-15
3L:21041806	3L	21041806	a	g	-0.208	0.0348	2.27e-09
3L:21043363	3L	21043363	t	c	-0.2734	0.0394	4.048e-12
3L:21097960	3L	21097960	a	t	0.2186	0.0415	1.373e-07
3L:21138538	3L	21138538	a	c	-0.1287	0.0283	5.408e-06
3L:21141519	3L	21141519	a	g	-0.2206	0.0354	4.422e-10
3L:21147785	3L	21147785	t	c	0.1957	0.0353	2.87e-08
3L:21330648	3L	21330648	t	c	-0.1987	0.0392	4.023e-07
3L:21358889	3L	21358889	t	c	0.2123	0.0419	4.068e-07
3L:21361053	3L	21361053	t	c	-0.197	0.0422	2.975e-06
3L:21414575	3L	21414575	t	c	0.3013	0.0436	4.754e-12
3L:21457748	3L	21457748	a	g	0.2093	0.0403	2.08e-07
3L:21594090	3L	21594090	a	t	-0.2637	0.0404	6.873e-11
3L:21740798	3L	21740798	a	t	-0.365	0.0338	4.057e-27
3L:21765508	3L	21765508	a	t	-0.1335	0.0281	1.97e-06
3L:21878378	3L	21878378	a	g	0.2605	0.0412	2.611e-10
3L:22080553	3L	22080553	a	g	-0.3651	0.0278	2.56e-39
3L:22124203	3L	22124203	t	c	-0.1845	0.0364	3.927e-07
3L:22185088	3L	22185088	a	c	-0.185	0.0302	9.082e-10
3L:22192459	3L	22192459	a	t	-0.3739	0.0317	5.017e-32
3L:22286306	3L	22286306	a	g	0.1858	0.0355	1.605e-07
3L:22364358	3L	22364358	a	g	0.1334	0.0258	2.35e-07
3L:22375658	3L	22375658	a	c	0.1651	0.0356	3.532e-06
3L:22383787	3L	22383787	c	g	-0.1895	0.0392	1.308e-06
3L:22422426	3L	22422426	a	t	-0.3651	0.0278	2.56e-39
3L:22446282	3L	22446282	a	g	-0.2437	0.0343	1.153e-12
3L:22496589	3L	22496589	t	g	-0.1917	0.036	9.66e-08
3L:22520959	3L	22520959	a	t	-0.1892	0.037	3.093e-07
3L:22554459	3L	22554459	c	g	-0.185	0.0352	1.525e-07
3L:22599327	3L	22599327	a	g	-0.2606	0.0457	1.165e-08
3L:22647438	3L	22647438	a	g	-0.185	0.0352	1.525e-07
3L:22662591	3L	22662591	a	g	0.3307	0.032	4.709e-25
3L:22674034	3L	22674034	t	c	-0.2013	0.0412	1.014e-06
3L:22757305	3L	22757305	a	g	-0.1767	0.0363	1.102e-06
3L:22792195	3L	22792195	c	g	-0.23	0.0384	2.082e-09
3L:22890697	3L	22890697	a	g	0.1764	0.0349	4.379e-07
3L:22901039	3L	22901039	a	t	0.2816	0.0354	1.734e-15
3L:22987617	3L	22987617	t	c	0.2373	0.0445	9.784e-08
3L:23081003	3L	23081003	a	c	-0.363	0.0278	5.205e-39
3L:23090709	3L	23090709	a	g	0.1206	0.0265	5.359e-06
3L:23603966	3L	23603966	a	g	-0.1996	0.0275	4.274e-13
3L:23742737	3L	23742737	a	g	-0.2293	0.0448	3.119e-07
3L:23752134	3L	23752134	a	c	-0.1818	0.0308	3.614e-09
3L:23820577	3L	23820577	t	c	-0.2422	0.0377	1.349e-10
3R:4666459	3R	4666459	a	c	0.2647	0.0296	3.398e-19
3R:5215738	3R	5215738	t	c	0.2253	0.0451	5.835e-07
3R:5275189	3R	5275189	t	c	0.2107	0.0398	1.246e-07
3R:5275468	3R	5275468	a	g	0.2428	0.0426	1.223e-08
3R:5284087	3R	5284087	t	c	-0.2189	0.0436	5.141e-07
3R:5362962	3R	5362962	t	g	-0.3146	0.0312	6.439e-24
3R:5710758	3R	5710758	a	t	0.2461	0.0418	4.037e-09
3R:5720211	3R	5720211	c	g	-0.2601	0.0416	4.001e-10
3R:5732212	3R	5732212	a	c	0.185	0.0387	1.744e-06
3R:5781178	3R	5781178	t	c	-0.2124	0.0471	6.427e-06
3R:5898871	3R	5898871	t	c	-0.3615	0.033	5.996e-28
3R:5934512	3R	5934512	a	g	-0.1558	0.0333	3.007e-06
3R:6038728	3R	6038728	t	g	0.2736	0.0305	3.275e-19
3R:6042819	3R	6042819	t	c	0.2193	0.0486	6.472e-06
3R:6071237	3R	6071237	a	c	0.235	0.0338	3.372e-12
3R:6098864	3R	6098864	a	t	-0.1812	0.039	3.399e-06
3R:6104646	3R	6104646	t	c	-0.3158	0.034	1.439e-20
3R:6226943	3R	6226943	a	g	0.2235	0.0386	7.077e-09
3R:6241903	3R	6241903	a	g	0.1432	0.0291	8.763e-07
3R:6305497	3R	6305497	t	c	-0.2369	0.0411	8.046e-09
3R:6325223	3R	6325223	a	g	-0.2101	0.033	1.868e-10
3R:6328708	3R	6328708	t	g	-0.2693	0.0337	1.284e-15
3R:6391363	3R	6391363	t	c	-0.267	0.0381	2.296e-12
3R:6401889	3R	6401889	t	c	0.2237	0.0442	4.27e-07
3R:6402859	3R	6402859	t	c	-0.2133	0.0344	5.573e-10
3R:6404787	3R	6404787	t	c	0.2568	0.0453	1.431e-08
3R:6407321	3R	6407321	a	g	-0.2372	0.0351	1.38e-11
3R:6412490	3R	6412490	t	g	0.1438	0.0304	2.304e-06
3R:7414291	3R	7414291	t	g	0.195	0.036	6.098e-08
3R:7432488	3R	7432488	c	g	-0.1895	0.0347	4.574e-08
3R:7437509	3R	7437509	a	g	0.2398	0.0369	8.547e-11
3R:7456172	3R	7456172	t	c	-0.1896	0.0343	3.11e-08
3R:7480901	3R	7480901	a	g	-0.1999	0.0343	5.697e-09
3R:7508679	3R	7508679	a	g	-0.1737	0.0391	9.081e-06
3R:7630058	3R	7630058	t	c	0.2414	0.0382	2.64e-10
3R:7665407	3R	7665407	t	g	0.1849	0.0335	3.461e-08
3R:7761134	3R	7761134	a	t	-0.2151	0.0372	7.582e-09
3R:7771297	3R	7771297	t	c	-0.2033	0.034	2.299e-09
3R:7788369	3R	7788369	t	c	0.2109	0.0374	1.765e-08
3R:8546425	3R	8546425	a	c	0.1774	0.0399	8.981e-06
3R:8656108	3R	8656108	a	g	0.177	0.0389	5.229e-06
3R:8698293	3R	8698293	t	c	0.2002	0.0347	8.084e-09
3R:8738256	3R	8738256	a	g	0.33	0.0298	1.74e-28
3R:8776688	3R	8776688	c	g	-0.185	0.0353	1.604e-07
3R:8794648	3R	8794648	a	t	-0.276	0.0329	5.029e-17
3R:8799042	3R	8799042	a	c	0.1912	0.0379	4.652e-07
3R:8801332	3R	8801332	a	g	-0.1842	0.0373	7.971e-07
3R:8811412	3R	8811412	t	c	-0.2432	0.0415	4.804e-09
3R:8812424	3R	8812424	a	c	0.1894	0.0349	5.996e-08
3R:8812592	3R	8812592	a	c	0.1526	0.0303	4.559e-07
3R:8819570	3R	8819570	a	c	0.2056	0.0295	3.376e-12
3R:8833621	3R	8833621	a	g	-0.2207	0.0361	1.024e-09
3R:9224185	3R	9224185	t	c	0.2229	0.0386	7.426e-09
3R:9273000	3R	9273000	t	g	0.1827	0.036	4.034e-07
3R:9484407	3R	9484407	a	g	0.1933	0.0427	6.123e-06
3R:9646868	3R	9646868	a	g	-0.2759	0.0319	5.414e-18
3R:9647051	3R	9647051	a	g	0.2195	0.0368	2.356e-09
3R:9737923	3R	9737923	a	t	-0.1779	0.0381	2.966e-06
3R:9852718	3R	9852718	a	c	0.2249	0.0344	6.269e-11
3R:9891274	3R	9891274	t	g	-0.2326	0.0364	1.685e-10
3R:9929033	3R	9929033	c	g	-0.1533	0.0336	5.103e-06
3R:10032100	3R	10032100	t	g	-0.1988	0.0353	1.833e-08
3R:10066218	3R	10066218	a	c	0.1765	0.0335	1.337e-07
3R:10143820	3R	10143820	t	c	0.1656	0.036	4.172e-06
3R:10304683	3R	10304683	a	g	-0.2309	0.0418	3.38e-08
3R:10360589	3R	10360589	t	c	0.2014	0.038	1.167e-07
3R:10362756	3R	10362756	c	g	0.1775	0.0364	1.063e-06
3R:10688689	3R	10688689	a	g	-0.1859	0.0369	4.814e-07
3R:10739328	3R	10739328	t	c	0.1668	0.0359	3.435e-06
3R:11523718	3R	11523718	a	g	0.1727	0.035	8.153e-07
3R:11524750	3R	11524750	t	g	0.1867	0.0355	1.41e-07
3R:12102240	3R	12102240	a	g	0.1741	0.0381	4.985e-06

### Sheet: Data_dictionary
Column	Description
SNP	Variant identifier formatted as CHR:POS, combining chromosome arm and genomic position.
CHR	Chromosome arm. Numeric chromosome codes from the GWAS output were converted to 2L, 2R, 3L, 3R, and X.
POS	Genomic coordinate / physical position of the SNP.
A1	Effect allele reported in the GWAS summary statistics.
A2	Alternative/non-effect allele reported in the GWAS summary statistics.
BETA	Estimated SNP effect size for the effect allele A1. In the GxE sheet, this represents the estimated genotype-by-environment interaction effect.
SE	Standard error of BETA.
P	Association P value. Only SNPs exceeding the nominal significance threshold are retained in these sheets.
