## Supplementary Tables and Figures for "Outbred *Drosophila* populations reveal diet-dependent genetic effects on development time": Supplementary Data 3.xlsx

### Sheet: Pilot_cross_counts
Validation_type	Responder_stock_ID	Driver_stock_ID	Perturbed_gene	Cross_description	CyO_segregating	Diet	Egg_count	Black_pupa_count	Empty_pupa_count	Black_pupa_rate	Empty_pupa_rate	Male_treatment_count	Male_control_count	Female_treatment_count	Female_control_count	Total_treatment_count	Total_control_count	Total_adult_count	Male_total	Female_total	Treatment_phenotype	Control_phenotype	Male_straight_white	Male_straight_red	Male_curly_white	Male_curly_red	Female_straight_white	Female_straight_red	Female_curly_white	Female_curly_red
RNAi knockdown	#64884	#32551	CG43373	Responder stock #64884 × driver stock #32551; F1 progeny phenotypes counted.	No/unspecified	LSD	156	57	57	0.365385	1	0	25	0	0	0	25	57	25	32	straight red	curly white	0	0	25	0	0	0	0	32
RNAi knockdown	#64884	#32551	CG43373	Responder stock #64884 × driver stock #32551; F1 progeny phenotypes counted.	No/unspecified	HSD	210	123	120	0.585714	0.97561	0	51	0	0	0	51	120	51	69	straight red	curly white	0	0	51	0	0	0	0	69
RNAi knockdown	#66313	#32551	Plx	Responder stock #66313 × driver stock #32551; F1 progeny phenotypes counted.	Yes	LSD	95	20	20	0.210526	1	5	5	2	0	7	5	20	12	8	straight red	curly white	0	5	5	2	0	2	0	6
RNAi knockdown	#66313	#32551	Plx	Responder stock #66313 × driver stock #32551; F1 progeny phenotypes counted.	Yes	HSD	223	147	146	0.659193	0.993197	42	32	31	0	73	32	146	74	72	straight red	curly white	0	42	32	0	0	31	0	41
RNAi knockdown	#63034	#32551	CG9801	Responder stock #63034 × driver stock #32551; F1 progeny phenotypes counted.	Yes	LSD	85	26	25	0.305882	0.961538	5	4	5	0	10	4	25	14	11	straight red	curly white	0	5	4	5	0	5	0	6
RNAi knockdown	#63034	#32551	CG9801	Responder stock #63034 × driver stock #32551; F1 progeny phenotypes counted.	Yes	HSD	205	111	110	0.541463	0.990991	21	17	24	0	45	17	110	57	53	straight red	curly white	0	21	17	19	0	24	0	29
RNAi knockdown	#67283	#32551	Pif1B	Responder stock #67283 × driver stock #32551; F1 progeny phenotypes counted.	No/unspecified	LSD	65	3	3	0.0461538	1	1	0	2	0	3	0	3	1	2	straight red	curly white	0	1	0	0	0	2	0	0
RNAi knockdown	#67283	#32551	Pif1B	Responder stock #67283 × driver stock #32551; F1 progeny phenotypes counted.	No/unspecified	HSD	170	51	51	0.3	1	16	14	10	0	26	14	51	30	21	straight red	curly white	0	16	14	0	0	10	0	11
RNAi knockdown	#63988	#32551	CG43143/Nuak	Responder stock #63988 × driver stock #32551; F1 progeny phenotypes counted.	Yes	LSD	108	25	25	0.231481	1	2	9	1	0	3	9	25	13	12	straight red	curly white	0	2	9	2	0	1	0	11
RNAi knockdown	#63988	#32551	CG43143/Nuak	Responder stock #63988 × driver stock #32551; F1 progeny phenotypes counted.	Yes	HSD	190	76	50	0.4	0.657895	4	6	0	0	4	6	50	23	27	straight red	curly white	0	4	6	13	0	0	0	27
RNAi knockdown	#64652	#32551	CG9331	Responder stock #64652 × driver stock #32551; F1 progeny phenotypes counted.	No/unspecified	LSD	98	3	3	0.0306122	1	0	1	0	0	0	1	3	1	2	straight red	curly white	0	0	1	0	0	0	0	2
RNAi knockdown	#64652	#32551	CG9331	Responder stock #64652 × driver stock #32551; F1 progeny phenotypes counted.	No/unspecified	HSD	209	106	105	0.507177	0.990566	27	28	31	0	58	28	105	55	50	straight red	curly white	0	27	28	0	0	31	0	19
RNAi knockdown	#62316	#32551	Dmtn	Responder stock #62316 × driver stock #32551; F1 progeny phenotypes counted.	Yes	LSD	90	51	48	0.566667	0.941176	0	12	0	0	0	12	48	32	16	straight red	curly white	0	0	12	20	0	0	0	16
RNAi knockdown	#62316	#32551	Dmtn	Responder stock #62316 × driver stock #32551; F1 progeny phenotypes counted.	Yes	HSD	180	83	83	0.461111	1	0	17	0	0	0	17	83	35	48	straight red	curly white	0	0	17	18	0	0	0	48
RNAi knockdown	#36718	#32551	Mtd	Responder stock #36718 × driver stock #32551; F1 progeny phenotypes counted.	Yes	LSD	97	18	16	0.185567	0.888889	2	2	3	0	5	2	16	10	6	straight red	curly white	0	2	2	6	0	3	0	3
RNAi knockdown	#36718	#32551	Mtd	Responder stock #36718 × driver stock #32551; F1 progeny phenotypes counted.	Yes	HSD	150	44	43	0.293333	0.977273	11	8	4	0	15	8	43	24	19	straight red	curly white	0	11	8	5	0	4	0	15
RNAi knockdown	#67256	#32551	Cerk	Responder stock #67256 × driver stock #32551; F1 progeny phenotypes counted.	No/unspecified	LSD	60	2	2	0.0333333	1	0	0	2	0	2	0	2	0	2	straight red	curly white	0	0	0	0	0	2	0	0
RNAi knockdown	#67256	#32551	Cerk	Responder stock #67256 × driver stock #32551; F1 progeny phenotypes counted.	No/unspecified	HSD	175	48	47	0.274286	0.979167	12	12	9	0	21	12	47	24	23	straight red	curly white	0	12	12	0	0	9	0	14
RNAi knockdown	#60353	#32551	Sfp79B	Responder stock #60353 × driver stock #32551; F1 progeny phenotypes counted.	Yes	LSD	95	56	54	0.589474	0.964286	10	6	23	0	33	6	54	17	37	straight red	curly white	0	10	6	1	0	23	0	14
RNAi knockdown	#60353	#32551	Sfp79B	Responder stock #60353 × driver stock #32551; F1 progeny phenotypes counted.	Yes	HSD	115	91	90	0.791304	0.989011	19	13	30	0	49	13	90	36	54	straight red	curly white	0	19	13	4	0	30	0	24
RNAi knockdown	#41714	#32551	Pak	Responder stock #41714 × driver stock #32551; F1 progeny phenotypes counted.	Yes	LSD	200	120	116	0.6	0.966667	14	20	15	0	29	20	116	58	58	straight red	curly white	0	14	20	24	0	15	0	43
RNAi knockdown	#41714	#32551	Pak	Responder stock #41714 × driver stock #32551; F1 progeny phenotypes counted.	Yes	HSD	155	107	105	0.690323	0.981308	18	10	23	0	41	10	105	47	58	straight red	curly white	0	18	10	19	0	23	0	35
RNAi knockdown	#57568	#32551	CG3961	Responder stock #57568 × driver stock #32551; F1 progeny phenotypes counted.	No/unspecified	LSD	170	80	39	0.470588	0.4875	0	17	0	0	0	17	39	17	22	straight red	curly white	0	0	17	0	0	0	0	22
RNAi knockdown	#57568	#32551	CG3961	Responder stock #57568 × driver stock #32551; F1 progeny phenotypes counted.	No/unspecified	HSD	91	40	39	0.43956	0.975	0	17	0	0	0	17	39	17	22	straight red	curly white	0	0	17	0	0	0	0	22
RNAi knockdown	#67029	#32551	CG32206	Responder stock #67029 × driver stock #32551; F1 progeny phenotypes counted.	Yes	LSD	208	134	134	0.644231	1	0	41	0	0	0	41	134	65	69	straight red	curly white	0	0	41	24	0	0	0	69
RNAi knockdown	#67029	#32551	CG32206	Responder stock #67029 × driver stock #32551; F1 progeny phenotypes counted.	Yes	HSD	161	85	85	0.52795	1	0	19	0	0	0	19	85	41	44	straight red	curly white	0	0	19	22	0	0	0	44
RNAi knockdown	#35780	#32551	Eip75B	Responder stock #35780 × driver stock #32551; F1 progeny phenotypes counted.	Yes	LSD	82	16	16	0.195122	1	2	4	3	0	5	4	16	10	6	straight red	curly white	0	2	4	4	0	3	0	3
RNAi knockdown	#35780	#32551	Eip75B	Responder stock #35780 × driver stock #32551; F1 progeny phenotypes counted.	Yes	HSD	220	96	95	0.436364	0.989583	19	17	13	0	32	17	95	52	43	straight red	curly white	0	19	17	16	0	13	0	30
RNAi knockdown	#67863	#32551	Fz2	Responder stock #67863 × driver stock #32551; F1 progeny phenotypes counted.	Yes	LSD	95	38	31	0.4	0.815789	6	4	0	0	6	4	31	23	8	straight red	curly white	0	6	4	13	0	0	0	8
RNAi knockdown	#67863	#32551	Fz2	Responder stock #67863 × driver stock #32551; F1 progeny phenotypes counted.	Yes	HSD	205	83	53	0.404878	0.638554	9	13	1	0	10	13	53	31	22	straight red	curly white	0	9	13	9	0	1	0	21
Overexpression	#80702	#32551	Dh44	Responder stock #80702 × driver stock #32551; F1 progeny phenotypes counted.	No/unspecified	LSD	79	2	1	0.0253165	0.5	0	1	0	0	0	1	1	1	0	straight red	curly white	0	0	1	0	0	0	0	0
Overexpression	#80702	#32551	Dh44	Responder stock #80702 × driver stock #32551; F1 progeny phenotypes counted.	No/unspecified	HSD	182	78	87	0.428571	1.11538	14	27	22	0	36	27	78	41	37	straight red	curly white	0	14	27	0	0	22	0	15

### Sheet: Summary_by_cross
Validation_type	Responder_stock_ID	Driver_stock_ID	Perturbed_gene	CyO_segregating	Diet_rows	Total_eggs	Total_black_pupae	Total_empty_pupae	Male_treatment_count	Male_control_count	Female_treatment_count	Female_control_count	Total_treatment_count	Total_control_count	Total_other_phenotype_count	LSD_treatment_count	LSD_control_count	HSD_treatment_count	HSD_control_count
Overexpression	#80702	#32551	Dh44	No/unspecified	2	261	80	88	14	28	22	0	36	28	15	0	1	36	27
RNAi knockdown	#67029	#32551	CG32206	Yes	2	369	219	219	0	60	0	0	0	60	159	0	41	0	19
RNAi knockdown	#57568	#32551	CG3961	No/unspecified	2	261	120	78	0	34	0	0	0	34	44	0	17	0	17
RNAi knockdown	#63988	#32551	CG43143/Nuak	Yes	2	298	101	75	6	15	1	0	7	15	53	3	9	4	6
RNAi knockdown	#64884	#32551	CG43373	No/unspecified	2	366	180	177	0	76	0	0	0	76	101	0	25	0	51
RNAi knockdown	#64652	#32551	CG9331	No/unspecified	2	307	109	108	27	29	31	0	58	29	21	0	1	58	28
RNAi knockdown	#63034	#32551	CG9801	Yes	2	290	137	135	26	21	29	0	55	21	59	10	4	45	17
RNAi knockdown	#67256	#32551	Cerk	No/unspecified	2	235	50	49	12	12	11	0	23	12	14	2	0	21	12
RNAi knockdown	#62316	#32551	Dmtn	Yes	2	270	134	131	0	29	0	0	0	29	102	0	12	0	17
RNAi knockdown	#35780	#32551	Eip75B	Yes	2	302	112	111	21	21	16	0	37	21	53	5	4	32	17
RNAi knockdown	#67863	#32551	Fz2	Yes	2	300	121	84	15	17	1	0	16	17	51	6	4	10	13
RNAi knockdown	#36718	#32551	Mtd	Yes	2	247	62	59	13	10	7	0	20	10	29	5	2	15	8
RNAi knockdown	#41714	#32551	Pak	Yes	2	355	227	221	32	30	38	0	70	30	121	29	20	41	10
RNAi knockdown	#67283	#32551	Pif1B	No/unspecified	2	235	54	54	17	14	12	0	29	14	11	3	0	26	14
RNAi knockdown	#66313	#32551	Plx	Yes	2	318	167	166	47	37	33	0	80	37	49	7	5	73	32
RNAi knockdown	#60353	#32551	Sfp79B	Yes	2	210	147	144	29	19	53	0	82	19	43	33	6	49	13

### Sheet: Data_dictionary
Column	Description
Validation_type	Validation strategy for the responder stock, standardized as RNAi knockdown or overexpression.
Responder_stock_ID	BDSC or stock-center identifier of the responder stock used for the cross. This is not the directly phenotyped genotype by itself.
Driver_stock_ID	Driver stock used to generate F1 progeny for the pilot validation assay; here, driver stock #32551.
Perturbed_gene	Gene targeted or perturbed by the responder stock in the validation assay.
Cross_description	Brief description of the cross used to generate the counted F1 progeny.
CyO_segregating	Whether the responder line was recorded as CyO-segregating in the pilot assay.
Diet	Diet condition used in the pilot assay: LSD or HSD.
Egg_count	Number of eggs counted for the responder stock × driver cross under the specified diet.
Black_pupa_count	Number of black pupae recorded for the cross under the specified diet.
Empty_pupa_count	Number of empty pupae recorded for the cross under the specified diet.
Black_pupa_rate	Black_pupa_count divided by Egg_count.
Empty_pupa_rate	Empty_pupa_count divided by Black_pupa_count.
Male_treatment_count	Male straight-red F1 progeny count; these are the gene-perturbed mutant/treatment individuals.
Male_control_count	Male curly-white F1 progeny count; these are the sibling control individuals.
Female_treatment_count	Female straight-red F1 progeny count; these are the gene-perturbed mutant/treatment individuals.
Female_control_count	Female curly-white F1 progeny count; these are the sibling control individuals.
Total_treatment_count	Male_treatment_count plus Female_treatment_count.
Total_control_count	Male_control_count plus Female_control_count.
Total_adult_count	Total adult count across all recorded sex and marker phenotype classes.
Male_total	Total male adult count across all recorded marker phenotype classes.
Female_total	Total female adult count across all recorded marker phenotype classes.
Treatment_phenotype	Phenotype class used to define gene-perturbed treatment progeny; straight red.
Control_phenotype	Phenotype class used to define sibling control progeny; curly white.
Male_straight_white / Female_straight_white	Recorded F1 phenotype counts retained for traceability but not used as treatment/control counts.
Male_curly_red / Female_curly_red	Recorded F1 phenotype counts retained for traceability but not used as treatment/control counts.
