## Supplementary Tables and Figures for "Outbred *Drosophila* populations reveal diet-dependent genetic effects on development time": Supplementary Data 5.xlsx

### Sheet: Thrifty-like SNPs
SNP	CHR	POS	A1	A2	△AIC
2L:3087389	2L	3087389	A	G	5.69864
2L:3087649	2L	3087649	T	C	5.72796
2L:3187649	2L	3187649	A	G	8.56591
2L:4684633	2L	4684633	A	G	8.54553
2L:5377767	2L	5377767	T	C	7.65368
2L:8975177	2L	8975177	G	A	5.49871
2L:9492366	2L	9492366	C	T	5.88127
2L:9499764	2L	9499764	C	G	10.8882
2L:9500001	2L	9500001	T	C	8.87837
2L:9541233	2L	9541233	T	C	5.45166
2L:9556918	2L	9556918	C	T	6.67894
2L:9811408	2L	9811408	G	T	12.0108
2L:9881889	2L	9881889	A	G	6.11544
2L:9932233	2L	9932233	C	T	9.6614
2L:9994081	2L	9994081	A	C	9.44953
2L:10205701	2L	10205701	C	T	7.40524
2L:10373223	2L	10373223	A	G	11.0184
2L:10380403	2L	10380403	A	T	5.90436
2L:10437908	2L	10437908	T	C	6.43877
2L:10533744	2L	10533744	A	G	6.08541
2L:11037087	2L	11037087	A	G	5.83477
2L:12200731	2L	12200731	G	T	9.38941
2L:12591844	2L	12591844	T	A	5.46635
2L:12606574	2L	12606574	T	A	7.75253
2L:12606796	2L	12606796	C	A	7.75253
2L:12606962	2L	12606962	C	T	7.80739
2L:12609417	2L	12609417	C	G	6.33153
2L:12616382	2L	12616382	C	A	9.43055
2L:12616516	2L	12616516	T	C	9.43055
2L:12616517	2L	12616517	A	G	9.43055
2L:12617183	2L	12617183	A	G	9.13399
2L:12620607	2L	12620607	A	G	9.24564
2L:12621144	2L	12621144	C	T	9.43055
2L:12621256	2L	12621256	G	T	9.03982
2L:12621298	2L	12621298	A	G	7.57351
2L:12621335	2L	12621335	G	T	7.57351
2L:12622054	2L	12622054	G	T	9.44383
2L:12622239	2L	12622239	G	T	9.15184
2L:12626011	2L	12626011	T	C	6.70202
2L:12632049	2L	12632049	C	T	6.10193
2L:12633598	2L	12633598	G	A	5.93989
2L:13838534	2L	13838534	A	G	5.31194
2L:14198314	2L	14198314	C	T	6.37785
2L:14722693	2L	14722693	T	C	7.93288
2L:15012223	2L	15012223	C	T	6.56474
2L:15466172	2L	15466172	C	T	6.58114
2L:15466580	2L	15466580	C	T	5.8046
2L:15478156	2L	15478156	G	C	7.78569
2L:15478639	2L	15478639	A	C	5.60367
2L:15479985	2L	15479985	G	C	6.24589
2L:15865893	2L	15865893	T	G	6.73116
2L:15886685	2L	15886685	G	T	10.9404
2L:16147599	2L	16147599	T	A	9.85415
2L:16148009	2L	16148009	G	A	8.82352
2L:16213043	2L	16213043	A	T	5.35001
2L:16213061	2L	16213061	G	A	5.35001
2L:16213064	2L	16213064	C	T	5.35001
2L:16386945	2L	16386945	G	T	9.51853
2L:16410738	2L	16410738	A	G	6.45749
2L:16481773	2L	16481773	C	A	6.36603
2L:16494795	2L	16494795	C	T	6.42046
2L:16495315	2L	16495315	C	T	6.42046
2L:16498980	2L	16498980	T	G	6.06957
2L:16499259	2L	16499259	C	A	5.12837
2L:16499311	2L	16499311	A	T	6.19616
2L:16505817	2L	16505817	T	G	5.53805
2L:16505876	2L	16505876	A	T	5.53805
2L:16507654	2L	16507654	A	T	9.15675
2L:16519831	2L	16519831	G	A	6.15737
2L:16540546	2L	16540546	C	G	5.7558
2L:16585746	2L	16585746	A	G	10.73
2L:16585832	2L	16585832	A	G	10.73
2L:16586831	2L	16586831	G	T	13.9701
2L:16586932	2L	16586932	A	G	9.99193
2L:16586937	2L	16586937	A	G	9.99193
2L:16592135	2L	16592135	A	C	5.32927
2L:16592139	2L	16592139	T	C	5.32927
2L:16603368	2L	16603368	T	A	9.54382
2L:16603437	2L	16603437	A	C	11.3242
2L:16621539	2L	16621539	T	A	7.32297
2L:16675861	2L	16675861	G	T	16.1724
2L:16758137	2L	16758137	A	G	13.6538
2L:16760946	2L	16760946	A	G	14.6397
2L:16760967	2L	16760967	G	A	14.6397
2L:16761869	2L	16761869	C	T	14.6397
2L:16762176	2L	16762176	G	A	14.6397
2L:16763770	2L	16763770	G	T	14.87
2L:16770300	2L	16770300	A	T	10.5628
2L:16807936	2L	16807936	T	C	13.9857
2L:16811508	2L	16811508	C	A	16.5874
2L:16818828	2L	16818828	A	G	16.2576
2L:16829896	2L	16829896	T	A	16.2576
2L:16954539	2L	16954539	A	G	10.8454
2L:16991622	2L	16991622	G	T	17.4183
2L:17003689	2L	17003689	C	T	6.76746
2L:17032991	2L	17032991	C	T	11.4684
2L:17043738	2L	17043738	G	T	8.6795
2L:17055042	2L	17055042	T	A	8.6795
2L:17131737	2L	17131737	A	G	6.72486
2L:17171961	2L	17171961	A	G	5.46329
2L:17179568	2L	17179568	T	A	11.6272
2L:17191355	2L	17191355	A	T	5.16473
2L:17322290	2L	17322290	A	T	5.55456
2L:17335032	2L	17335032	A	C	12.5008
2L:17364113	2L	17364113	A	G	12.2428
2L:17465424	2L	17465424	G	A	12.1334
2L:17487705	2L	17487705	A	T	19.8735
2L:17489939	2L	17489939	C	T	5.13198
2L:17489975	2L	17489975	A	T	5.98494
2L:17508373	2L	17508373	T	C	6.20018
2L:17528598	2L	17528598	T	A	12.489
2L:17530286	2L	17530286	G	T	11.2828
2L:17558774	2L	17558774	G	A	12.5279
2L:17594344	2L	17594344	G	C	12.3825
2L:17594542	2L	17594542	G	A	12.3606
2L:17748745	2L	17748745	C	T	24.4097
2L:17755884	2L	17755884	G	A	6.44899
2L:17765592	2L	17765592	A	G	7.58145
2L:17772559	2L	17772559	T	G	17.2364
2L:17782908	2L	17782908	C	A	11.1569
2L:17819401	2L	17819401	G	A	13.955
2L:17829337	2L	17829337	A	T	17.1877
2L:17842889	2L	17842889	G	C	19.3417
2L:17901932	2L	17901932	A	G	18.9074
2L:17902139	2L	17902139	T	G	12.9923
2L:17917254	2L	17917254	G	A	14.0727
2L:18092530	2L	18092530	C	A	9.19273
2L:18120803	2L	18120803	C	T	17.0847
2L:18170085	2L	18170085	T	C	9.37096
2L:18177286	2L	18177286	A	T	15.125
2L:18181147	2L	18181147	A	G	9.09931
2L:18189536	2L	18189536	C	T	9.32591
2L:18219557	2L	18219557	G	A	17.2424
2L:18251722	2L	18251722	A	G	24.863
2L:18259254	2L	18259254	G	C	20.3039
2L:18265424	2L	18265424	G	A	20.3039
2L:18267821	2L	18267821	C	A	20.3039
2L:18272920	2L	18272920	G	T	18.9583
2L:18350538	2L	18350538	A	G	8.49624
2L:18378799	2L	18378799	C	T	12.1572
2L:18395235	2L	18395235	T	C	19.2845
2L:18395504	2L	18395504	A	C	18.5126
2L:18403485	2L	18403485	G	A	18.5126
2L:18428016	2L	18428016	C	G	11.0532
2L:18444700	2L	18444700	C	G	17.9124
2L:18444834	2L	18444834	T	C	18.0102
2L:18446487	2L	18446487	G	A	16.8672
2L:18464224	2L	18464224	C	T	11.0232
2L:18465588	2L	18465588	C	T	11.0232
2L:18465615	2L	18465615	A	T	16.2636
2L:18465699	2L	18465699	A	T	11.0492
2L:18465723	2L	18465723	T	A	11.0232
2L:18465772	2L	18465772	A	G	11.0232
2L:18466849	2L	18466849	T	A	12.4579
2L:18477600	2L	18477600	G	A	7.73201
2L:18477628	2L	18477628	T	G	7.36273
2L:18479351	2L	18479351	G	A	15.6075
2L:18479483	2L	18479483	A	C	15.6075
2L:18483347	2L	18483347	G	A	12.2069
2L:18485741	2L	18485741	G	C	15.6075
2L:18496838	2L	18496838	C	T	10.3699
2L:18502007	2L	18502007	G	A	9.97723
2L:18514005	2L	18514005	G	T	6.15471
2L:18561165	2L	18561165	G	A	15.5658
2L:18575920	2L	18575920	T	C	10.8174
2L:18576254	2L	18576254	C	T	10.8174
2L:18577055	2L	18577055	G	A	9.02474
2L:18578351	2L	18578351	A	C	10.8809
2L:18578368	2L	18578368	T	G	10.8809
2L:18580815	2L	18580815	A	G	16.57
2L:18581163	2L	18581163	C	T	9.9539
2L:18588261	2L	18588261	A	G	9.02474
2L:18588760	2L	18588760	T	C	10.5384
2L:18589931	2L	18589931	T	A	9.23415
2L:18590510	2L	18590510	G	C	9.02474
2L:18678116	2L	18678116	C	G	12.4103
2L:18717760	2L	18717760	T	G	14.7793
2L:18725227	2L	18725227	T	C	16.7953
2L:18769378	2L	18769378	T	C	12.7862
2L:18801137	2L	18801137	C	T	22.644
2L:19070839	2L	19070839	G	A	14.4969
2L:19156991	2L	19156991	G	C	7.08577
2L:19181656	2L	19181656	G	C	17.1224
2L:19193693	2L	19193693	T	C	10.4381
2L:19207875	2L	19207875	G	T	16.3459
2L:19213243	2L	19213243	G	A	19.3476
2L:19219145	2L	19219145	G	C	18.7621
2L:19233542	2L	19233542	G	A	12.0144
2L:19233543	2L	19233543	A	T	6.77583
2L:19233563	2L	19233563	A	G	20.2794
2L:19235109	2L	19235109	G	C	8.65626
2L:19244387	2L	19244387	A	C	17.647
2L:19246363	2L	19246363	T	C	9.64012
2L:19330938	2L	19330938	A	G	11.7541
2L:19401909	2L	19401909	G	A	5.03101
2L:19621531	2L	19621531	T	C	10.1561
2L:19626226	2L	19626226	C	T	9.50444
2L:19626227	2L	19626227	T	G	9.50444
2L:19626359	2L	19626359	C	T	9.50444
2L:19626807	2L	19626807	A	C	9.50444
2L:19646903	2L	19646903	A	T	5.29683
2L:19746229	2L	19746229	C	T	8.72954
2L:19755415	2L	19755415	A	G	9.96574
2L:19843863	2L	19843863	G	A	6.19312
2L:19917134	2L	19917134	A	T	9.28229
2L:20000746	2L	20000746	C	T	7.63351
2L:20012528	2L	20012528	G	A	11.6258
2L:20021132	2L	20021132	A	G	10.1317
2L:20022397	2L	20022397	C	T	16.3674
2L:20029384	2L	20029384	A	C	10.8481
2L:20029987	2L	20029987	G	C	7.39199
2L:20031309	2L	20031309	G	T	11.2283
2L:20033302	2L	20033302	T	C	5.51352
2L:20034222	2L	20034222	G	T	16.7272
2L:20040021	2L	20040021	G	A	7.32696
2L:20041582	2L	20041582	G	T	13.4486
2L:20042039	2L	20042039	A	T	18.1153
2L:20042638	2L	20042638	G	A	13.4486
2L:20043649	2L	20043649	G	T	16.2091
2L:20043653	2L	20043653	T	A	13.4486
2L:20043674	2L	20043674	G	A	13.4486
2L:20045727	2L	20045727	G	A	23.7847
2L:20046014	2L	20046014	C	A	23.7847
2L:20046894	2L	20046894	A	T	22.7207
2L:20049161	2L	20049161	G	A	21.1279
2L:20050506	2L	20050506	G	C	14.5224
2L:20054472	2L	20054472	C	G	25.2403
2L:20058317	2L	20058317	C	T	23.7847
2L:20061166	2L	20061166	A	C	16.9265
2L:20061400	2L	20061400	A	C	14.315
2L:20061609	2L	20061609	C	T	14.315
2L:20062528	2L	20062528	T	C	23.7847
2L:20064395	2L	20064395	A	C	19.4147
2L:20064601	2L	20064601	T	C	20.444
2L:20064613	2L	20064613	T	C	20.444
2L:20064726	2L	20064726	A	G	17.3777
2L:20065470	2L	20065470	T	C	26.5085
2L:20065485	2L	20065485	T	C	26.5085
2L:20065487	2L	20065487	G	A	22.8338
2L:20065524	2L	20065524	G	A	19.222
2L:20066166	2L	20066166	T	A	23.3354
2L:20068327	2L	20068327	T	A	20.4684
2L:20068711	2L	20068711	T	C	28.6618
2L:20068712	2L	20068712	C	T	28.6618
2L:20068759	2L	20068759	T	G	22.4984
2L:20069086	2L	20069086	T	G	22.7229
2L:20069650	2L	20069650	C	A	23.7847
2L:20069651	2L	20069651	C	A	23.7847
2L:20072960	2L	20072960	C	T	23.7847
2L:20072985	2L	20072985	G	T	23.7847
2L:20073778	2L	20073778	G	A	23.7847
2L:20073829	2L	20073829	C	T	23.7847
2L:20075283	2L	20075283	A	T	23.7847
2L:20075495	2L	20075495	T	A	10.5743
2L:20076159	2L	20076159	G	A	14.8101
2L:20076253	2L	20076253	C	T	12.0523
2L:20076366	2L	20076366	C	T	16.4643
2L:20077425	2L	20077425	A	G	11.1695
2L:20077523	2L	20077523	C	T	6.24615
2L:20078444	2L	20078444	G	A	25.517
2L:20079073	2L	20079073	C	A	24.867
2L:20079983	2L	20079983	C	A	20.901
2L:20080126	2L	20080126	A	G	11.3236
2L:20080811	2L	20080811	A	G	15.7413
2L:20083070	2L	20083070	T	A	14.0107
2L:20083442	2L	20083442	C	A	13.6622
2L:20083705	2L	20083705	A	T	22.1729
2L:20083782	2L	20083782	T	C	22.1729
2L:20086538	2L	20086538	T	C	11.72
2L:20087070	2L	20087070	T	A	12.3873
2L:20087109	2L	20087109	G	A	19.0608
2L:20087536	2L	20087536	A	G	19.0608
2L:20088199	2L	20088199	C	T	24.4542
2L:20090320	2L	20090320	A	G	15.7517
2L:20090422	2L	20090422	G	A	13.7185
2L:20090824	2L	20090824	G	A	19.0608
2L:20093018	2L	20093018	C	G	15.2204
2L:20093076	2L	20093076	A	G	15.2204
2L:20093946	2L	20093946	A	G	17.8343
2L:20094624	2L	20094624	C	T	12.5703
2L:20100000	2L	20100000	C	T	18.3119
2L:20101173	2L	20101173	T	C	18.6658
2L:20101219	2L	20101219	T	C	15.6797
2L:20103434	2L	20103434	A	G	18.4607
2L:20105426	2L	20105426	G	A	15.6797
2L:20105483	2L	20105483	T	C	15.6797
2L:20106826	2L	20106826	A	G	9.27485
2L:20106828	2L	20106828	A	G	5.62221
2L:20107669	2L	20107669	T	G	16.6036
2L:20110122	2L	20110122	T	A	18.4607
2L:20110146	2L	20110146	A	C	11.2493
2L:20110269	2L	20110269	G	C	6.15198
2L:20110271	2L	20110271	C	G	10.1023
2L:20111255	2L	20111255	G	T	20.5087
2L:20112740	2L	20112740	G	A	13.3982
2L:20112788	2L	20112788	A	C	11.9644
2L:20113083	2L	20113083	C	A	17.1883
2L:20115517	2L	20115517	T	A	7.83203
2L:20115807	2L	20115807	A	G	7.83203
2L:20116889	2L	20116889	G	C	7.83203
2L:20117507	2L	20117507	T	C	8.6808
2L:20119612	2L	20119612	A	G	8.94049
2L:20119629	2L	20119629	A	C	8.94049
2L:20119704	2L	20119704	A	T	9.66631
2L:20119716	2L	20119716	G	T	9.66631
2L:20119745	2L	20119745	A	C	9.66631
2L:20120793	2L	20120793	C	A	8.6808
2L:20122249	2L	20122249	G	T	11.4764
2L:20124155	2L	20124155	T	A	8.6808
2L:20124537	2L	20124537	G	T	9.23061
2L:20124950	2L	20124950	G	A	7.32604
2L:20145317	2L	20145317	C	T	9.20256
2L:20145355	2L	20145355	A	T	9.20256
2L:20145630	2L	20145630	C	T	5.6725
2L:20250625	2L	20250625	T	C	10.7471
2L:20322090	2L	20322090	A	G	17.9165
2L:20322443	2L	20322443	T	A	8.18345
2L:20365722	2L	20365722	T	C	10.624
2L:20366105	2L	20366105	T	A	6.10876
2L:20367120	2L	20367120	A	G	17.2726
2L:20367233	2L	20367233	A	T	16.3294
2L:20367337	2L	20367337	C	T	19.2697
2L:20369021	2L	20369021	A	T	9.6195
2L:20373081	2L	20373081	A	G	11.3014
2L:20376524	2L	20376524	C	T	19.2697
2L:20379286	2L	20379286	G	T	11.3014
2L:20383568	2L	20383568	C	T	14.4356
2L:20388161	2L	20388161	A	G	12.4581
2L:20397480	2L	20397480	G	A	8.77931
2L:20404781	2L	20404781	T	A	11.0856
2L:20470127	2L	20470127	G	A	20.7048
2L:20470128	2L	20470128	A	T	22.2175
2L:20483879	2L	20483879	C	T	9.95657
2L:20491624	2L	20491624	C	A	7.77836
2L:20531915	2L	20531915	G	C	21.7434
2L:20563507	2L	20563507	C	A	13.2947
2L:20603371	2L	20603371	A	G	22.8169
2L:20686855	2L	20686855	C	T	13.7656
2L:20816761	2L	20816761	C	A	5.04957
2L:20915784	2L	20915784	A	G	12.9563
2L:20921866	2L	20921866	G	T	9.45458
2L:20943640	2L	20943640	T	G	20.544
2L:20950193	2L	20950193	G	A	13.2941
2L:21009759	2L	21009759	C	G	15.0002
2L:21018262	2L	21018262	A	T	18.4937
2L:21024705	2L	21024705	G	T	6.95669
2L:21028211	2L	21028211	C	A	11.3293
2L:21030211	2L	21030211	C	T	9.68044
2L:21031582	2L	21031582	G	C	9.37798
2L:21097085	2L	21097085	A	T	10.7196
2L:21106599	2L	21106599	T	A	5.83416
2L:21106626	2L	21106626	C	A	6.41267
2L:21163218	2L	21163218	C	T	23.8098
2L:21163517	2L	21163517	G	A	19.7872
2L:21205026	2L	21205026	T	A	7.56978
2L:21330541	2L	21330541	G	T	7.43626
2L:21641193	2L	21641193	T	C	10.3243
2L:21643207	2L	21643207	G	A	10.3243
2L:21752747	2L	21752747	G	C	5.93529
2L:21778816	2L	21778816	A	G	12.8587
2L:21807771	2L	21807771	G	A	13.4849
2L:21820813	2L	21820813	C	A	11.9954
2L:21836749	2L	21836749	A	G	8.0959
2L:21865351	2L	21865351	T	C	20.5338
2L:21889538	2L	21889538	G	A	24.5546
2L:21911495	2L	21911495	C	T	25.0032
2L:21930480	2L	21930480	A	G	14.8797
2L:21950870	2L	21950870	G	C	12.7414
2L:22717494	2L	22717494	G	C	14.0062
2L:22773819	2L	22773819	T	G	10.1821
2L:22773835	2L	22773835	T	G	10.1891
2L:22773836	2L	22773836	G	A	8.13521
2L:22824711	2L	22824711	A	G	11.5813
2L:23021467	2L	23021467	G	C	18.0096
2L:23026580	2L	23026580	T	C	12.6068
2L:23031174	2L	23031174	G	C	6.96316
2L:23037515	2L	23037515	G	A	8.32925
2R:4631914	2R	4631914	G	A	6.40402
2R:5011862	2R	5011862	A	G	16.1815
2R:5013000	2R	5013000	A	G	19.5823
2R:5020972	2R	5020972	A	T	11.8903
2R:5021578	2R	5021578	C	T	9.51321
2R:5021661	2R	5021661	T	A	13.2813
2R:5022924	2R	5022924	A	T	9.71619
2R:5023111	2R	5023111	A	T	13.5611
2R:5025478	2R	5025478	T	C	17.0743
2R:5025685	2R	5025685	A	C	13.0132
2R:5028085	2R	5028085	A	C	19.5895
2R:5186229	2R	5186229	G	A	16.371
2R:5245217	2R	5245217	G	C	5.09235
2R:5253683	2R	5253683	A	G	16.371
2R:5254394	2R	5254394	T	C	16.371
2R:5255114	2R	5255114	T	C	16.371
2R:5256213	2R	5256213	C	T	16.371
2R:5331923	2R	5331923	A	T	12.2797
2R:5342610	2R	5342610	C	T	12.2797
2R:5343940	2R	5343940	T	C	12.2797
2R:5400151	2R	5400151	G	A	15.3033
2R:5411830	2R	5411830	A	C	13.2978
2R:5422502	2R	5422502	A	G	28.3329
2R:5424828	2R	5424828	C	G	13.0007
2R:5425349	2R	5425349	T	C	10.8105
2R:5430199	2R	5430199	C	T	9.75455
2R:5444472	2R	5444472	A	T	5.1275
2R:5496464	2R	5496464	C	G	16.8468
2R:5522030	2R	5522030	G	A	16.9734
2R:5526587	2R	5526587	C	T	6.17348
2R:5526593	2R	5526593	A	T	6.17348
2R:5547297	2R	5547297	C	T	7.81563
2R:5660141	2R	5660141	C	A	10.1564
2R:5676170	2R	5676170	T	C	11.7705
2R:5676298	2R	5676298	T	G	12.5549
2R:5731047	2R	5731047	G	T	7.99805
2R:5743144	2R	5743144	T	C	7.65566
2R:5743154	2R	5743154	T	C	7.65566
2R:5747672	2R	5747672	T	C	8.88931
2R:5749506	2R	5749506	T	C	12.5461
2R:5776856	2R	5776856	T	C	13.3769
2R:5779309	2R	5779309	T	C	9.60224
2R:5779323	2R	5779323	G	A	9.60224
2R:5780855	2R	5780855	G	A	14.3739
2R:5787760	2R	5787760	T	A	9.33232
2R:5787772	2R	5787772	A	C	9.33232
2R:5787813	2R	5787813	C	T	9.33232
2R:5794520	2R	5794520	C	A	5.86738
2R:5795233	2R	5795233	A	G	9.82754
2R:5802265	2R	5802265	C	A	15.621
2R:5809012	2R	5809012	T	C	8.17673
2R:5817679	2R	5817679	A	G	6.00056
2R:5845392	2R	5845392	G	T	20.8358
2R:5848077	2R	5848077	C	A	20.1481
2R:5851980	2R	5851980	T	A	18.4019
2R:5853308	2R	5853308	A	T	24.2196
2R:5859217	2R	5859217	G	T	11.0635
2R:5862131	2R	5862131	C	A	24.2196
2R:5865556	2R	5865556	A	G	24.2196
2R:5868066	2R	5868066	G	A	24.2196
2R:6544598	2R	6544598	A	G	10.7746
2R:6594766	2R	6594766	T	C	6.38444
2R:6594801	2R	6594801	A	T	6.38444
2R:6656644	2R	6656644	G	A	5.04466
2R:6657213	2R	6657213	C	A	5.04466
2R:6681859	2R	6681859	T	A	5.07834
2R:6688671	2R	6688671	C	A	12.3651
2R:6735780	2R	6735780	T	C	14.0232
2R:6770960	2R	6770960	C	T	10.404
2R:6825982	2R	6825982	A	C	6.35
2R:6828486	2R	6828486	G	T	5.12466
2R:6834082	2R	6834082	G	T	5.12466
2R:6844912	2R	6844912	T	A	8.29782
2R:6846634	2R	6846634	A	T	6.35
2R:6847303	2R	6847303	T	A	9.02897
2R:6847388	2R	6847388	C	A	6.35
2R:6848934	2R	6848934	A	G	9.74214
2R:6849938	2R	6849938	G	T	5.12466
2R:6857083	2R	6857083	G	A	6.36192
2R:6857586	2R	6857586	G	T	8.59306
2R:7037812	2R	7037812	A	C	8.0337
2R:7037830	2R	7037830	T	A	12.1039
2R:7081587	2R	7081587	T	C	5.08612
2R:7107917	2R	7107917	C	G	8.40406
2R:7377094	2R	7377094	C	T	5.02811
2R:7377389	2R	7377389	G	A	5.2648
2R:7392794	2R	7392794	C	T	6.67119
2R:7392833	2R	7392833	G	A	6.67119
2R:7393211	2R	7393211	C	T	6.67119
2R:7400906	2R	7400906	A	C	30.9391
2R:7491295	2R	7491295	C	T	11.3219
2R:7514791	2R	7514791	G	A	6.48778
2R:7520316	2R	7520316	T	A	6.7293
2R:7527871	2R	7527871	G	A	7.86763
2R:7567969	2R	7567969	T	A	12.3335
2R:7590638	2R	7590638	T	C	29.5039
2R:7598192	2R	7598192	T	G	29.5039
2R:7602875	2R	7602875	C	A	5.68872
2R:7604763	2R	7604763	T	A	33.8218
2R:7627671	2R	7627671	A	C	7.23507
2R:7693910	2R	7693910	A	G	10.5468
2R:7710671	2R	7710671	T	A	5.49039
2R:7770871	2R	7770871	T	A	8.44592
2R:7810258	2R	7810258	A	C	13.704
2R:8007446	2R	8007446	C	T	17.1491
2R:8007684	2R	8007684	G	C	17.1491
2R:8153731	2R	8153731	G	A	10.7679
2R:8210822	2R	8210822	A	T	8.88198
2R:8477143	2R	8477143	A	G	6.37839
2R:8510806	2R	8510806	G	A	7.88977
2R:8513640	2R	8513640	A	C	7.88977
2R:8514986	2R	8514986	A	T	7.71007
2R:8546496	2R	8546496	A	C	27.463
2R:8556889	2R	8556889	G	A	6.99496
2R:8585676	2R	8585676	C	A	5.71044
2R:8585710	2R	8585710	A	C	6.71262
2R:8585973	2R	8585973	G	T	13.5297
2R:8639644	2R	8639644	G	T	11.3364
2R:8639645	2R	8639645	G	T	11.3364
2R:8658062	2R	8658062	C	T	7.95534
2R:9057392	2R	9057392	C	A	7.81983
2R:9198887	2R	9198887	C	A	12.2807
2R:9199985	2R	9199985	C	T	7.93235
2R:9211278	2R	9211278	C	A	13.8239
2R:10170279	2R	10170279	T	A	9.29663
2R:11729305	2R	11729305	C	G	5.45373
2R:14630118	2R	14630118	G	C	8.81388
2R:15024320	2R	15024320	T	A	6.66936
2R:15372298	2R	15372298	C	T	9.19879
2R:15511438	2R	15511438	G	A	5.20456
2R:15511458	2R	15511458	T	A	5.20456
2R:15639278	2R	15639278	A	C	7.94901
2R:15639302	2R	15639302	A	G	10.8567
2R:16021299	2R	16021299	A	T	9.18889
2R:16373327	2R	16373327	T	A	6.90465
2R:16373331	2R	16373331	C	T	7.17496
2R:17714886	2R	17714886	C	A	6.34142
2R:17988775	2R	17988775	C	T	8.11929
2R:18276333	2R	18276333	A	G	6.0435
2R:20609299	2R	20609299	G	C	11.6249
2R:20609311	2R	20609311	T	C	6.08755
2R:20862278	2R	20862278	C	T	10.4252
2R:20869473	2R	20869473	T	A	7.16112
2R:21022870	2R	21022870	C	A	6.65282
2R:21023408	2R	21023408	T	C	5.96667
2R:21023431	2R	21023431	C	T	6.65282
2R:21028533	2R	21028533	C	T	5.29862
2R:21090958	2R	21090958	T	C	6.83223
2R:21280052	2R	21280052	T	G	7.01919
2R:21406859	2R	21406859	A	G	9.86234
2R:21475412	2R	21475412	G	T	8.33056
2R:21569710	2R	21569710	C	G	7.20951
2R:21843175	2R	21843175	T	A	8.26403
2R:22364100	2R	22364100	G	T	7.68529
2R:22422474	2R	22422474	T	A	5.68587
2R:22422475	2R	22422475	C	G	5.68587
2R:22548928	2R	22548928	G	A	6.24671
2R:22653289	2R	22653289	G	A	5.93859
2R:22667138	2R	22667138	A	T	11.9563
2R:22685607	2R	22685607	C	T	5.55626
2R:22689707	2R	22689707	C	T	5.55626
2R:22691415	2R	22691415	G	A	6.19794
2R:22695023	2R	22695023	C	T	6.96616
2R:22816729	2R	22816729	T	C	11.9617
2R:22824954	2R	22824954	C	T	8.18386
2R:23139852	2R	23139852	T	C	6.54587
2R:23222258	2R	23222258	T	C	5.67244
2R:23652223	2R	23652223	G	C	7.03907
3L:750786	3L	750786	G	A	11.1466
3L:826779	3L	826779	T	C	5.09107
3L:945073	3L	945073	G	A	10.4304
3L:1272426	3L	1272426	T	C	9.86925
3L:1411323	3L	1411323	A	C	18.0908
3L:1411411	3L	1411411	C	T	13.7235
3L:1413587	3L	1413587	T	G	6.97013
3L:1413652	3L	1413652	C	T	5.2841
3L:1413680	3L	1413680	C	A	6.97013
3L:1417187	3L	1417187	C	T	9.57124
3L:1419485	3L	1419485	T	A	10.9073
3L:1556679	3L	1556679	T	C	5.51833
3L:1556681	3L	1556681	C	G	5.51833
3L:1609106	3L	1609106	G	C	9.17583
3L:2037390	3L	2037390	C	A	12.8393
3L:3780847	3L	3780847	G	A	8.35519
3L:3781756	3L	3781756	C	A	8.35736
3L:3781757	3L	3781757	C	A	8.35736
3L:3781771	3L	3781771	C	A	8.35736
3L:3785440	3L	3785440	C	T	8.071
3L:3794387	3L	3794387	T	C	9.05541
3L:3819350	3L	3819350	G	C	10.8525
3L:3943567	3L	3943567	A	G	8.94197
3L:3943675	3L	3943675	G	T	11.3814
3L:3943678	3L	3943678	T	C	7.16145
3L:3943847	3L	3943847	T	C	10.5974
3L:3944125	3L	3944125	C	T	10.5974
3L:3946642	3L	3946642	T	C	6.06084
3L:3946762	3L	3946762	G	A	8.97433
3L:3946838	3L	3946838	T	A	12.1967
3L:4097768	3L	4097768	G	C	11.2511
3L:4184049	3L	4184049	T	C	6.6476
3L:4184061	3L	4184061	A	G	6.6476
3L:4184517	3L	4184517	T	G	5.31502
3L:4184526	3L	4184526	A	G	6.6476
3L:4185720	3L	4185720	C	T	7.59674
3L:4185778	3L	4185778	A	C	7.59674
3L:4186700	3L	4186700	A	G	7.50169
3L:4186751	3L	4186751	T	C	7.52545
3L:4187302	3L	4187302	C	T	12.5463
3L:4187449	3L	4187449	A	G	6.60313
3L:4187507	3L	4187507	G	A	10.5835
3L:4191929	3L	4191929	G	A	20.5265
3L:4193955	3L	4193955	C	T	6.22626
3L:4200591	3L	4200591	G	T	5.5203
3L:4205124	3L	4205124	G	T	8.01371
3L:4206370	3L	4206370	T	C	13.6432
3L:4207314	3L	4207314	G	A	11.9223
3L:4207467	3L	4207467	A	G	10.4608
3L:4207675	3L	4207675	G	A	15.1759
3L:4211912	3L	4211912	A	T	5.21735
3L:4221473	3L	4221473	G	A	12.2053
3L:4264971	3L	4264971	A	G	9.45681
3L:4265006	3L	4265006	C	A	9.45681
3L:4265007	3L	4265007	G	A	9.45681
3L:4390443	3L	4390443	C	T	6.56657
3L:4440929	3L	4440929	T	C	5.76456
3L:4441282	3L	4441282	C	G	5.54258
3L:4657206	3L	4657206	C	T	7.78265
3L:4707166	3L	4707166	A	G	14.7212
3L:4708189	3L	4708189	C	T	12.2037
3L:4708192	3L	4708192	A	G	10.6944
3L:4708211	3L	4708211	A	C	13.2889
3L:4755844	3L	4755844	A	T	10.3619
3L:4755979	3L	4755979	G	C	19.4769
3L:4784332	3L	4784332	G	A	13.1118
3L:5053519	3L	5053519	G	A	14.4548
3L:5054644	3L	5054644	G	T	14.0839
3L:5054726	3L	5054726	A	G	14.0839
3L:5057203	3L	5057203	A	T	13.7542
3L:5058997	3L	5058997	G	A	12.2314
3L:5059263	3L	5059263	G	A	12.2314
3L:5059312	3L	5059312	C	T	12.2314
3L:5059325	3L	5059325	C	T	11.4137
3L:5059385	3L	5059385	G	A	12.2314
3L:5059454	3L	5059454	A	G	12.2314
3L:7510434	3L	7510434	A	C	7.05448
3L:7510542	3L	7510542	G	T	7.05448
3L:7514374	3L	7514374	G	T	8.27262
3L:7514397	3L	7514397	T	A	8.27262
3L:7514440	3L	7514440	T	G	8.27262
3L:9432972	3L	9432972	A	T	10.858
3L:9434969	3L	9434969	C	A	13.1188
3L:9496514	3L	9496514	G	A	11.8843
3L:9496559	3L	9496559	C	T	11.4502
3L:9496589	3L	9496589	C	G	11.4502
3L:9662918	3L	9662918	T	A	9.12983
3L:9871700	3L	9871700	T	G	8.09502
3L:12885771	3L	12885771	C	T	7.17929
3L:15145722	3L	15145722	G	C	8.27066
3L:15277558	3L	15277558	A	C	6.83243
3L:16293273	3L	16293273	T	A	13.3954
3L:16295144	3L	16295144	G	A	12.9914
3L:17349235	3L	17349235	G	A	11.7428
3L:17371801	3L	17371801	C	T	5.97831
3L:17482613	3L	17482613	G	T	9.5823
3L:17493277	3L	17493277	C	T	13.3308
3L:17493296	3L	17493296	C	A	13.3308
3L:17493786	3L	17493786	C	T	13.372
3L:17494523	3L	17494523	C	T	14.9701
3L:17494528	3L	17494528	G	T	14.7956
3L:17495502	3L	17495502	G	A	13.9819
3L:17495603	3L	17495603	C	T	13.9819
3L:17495604	3L	17495604	A	G	13.8159
3L:17496332	3L	17496332	C	G	11.8595
3L:17497561	3L	17497561	G	T	13.3254
3L:17497911	3L	17497911	G	A	13.3254
3L:17499838	3L	17499838	T	A	12.4335
3L:17499994	3L	17499994	C	T	13.0872
3L:17500014	3L	17500014	T	C	16.9006
3L:17545547	3L	17545547	G	T	13.9902
3L:17595911	3L	17595911	G	A	11.0748
3L:17595933	3L	17595933	C	A	11.0748
3L:17597324	3L	17597324	C	T	10.3497
3L:17597339	3L	17597339	G	C	10.3497
3L:17597347	3L	17597347	T	C	10.3497
3L:17597354	3L	17597354	G	A	10.3497
3L:17597363	3L	17597363	T	A	10.3497
3L:17597379	3L	17597379	G	A	10.3497
3L:17597385	3L	17597385	T	C	10.3497
3L:17597395	3L	17597395	C	G	10.3497
3L:17597408	3L	17597408	G	C	10.3497
3L:17629562	3L	17629562	A	T	20.4897
3L:17699495	3L	17699495	G	C	21.6115
3L:17699517	3L	17699517	G	A	19.4447
3L:17975788	3L	17975788	G	T	10.3101
3L:17984650	3L	17984650	C	G	10.832
3L:18011030	3L	18011030	G	T	9.9547
3L:18011324	3L	18011324	A	T	10.1568
3L:18031326	3L	18031326	A	G	8.97569
3L:18037024	3L	18037024	A	C	10.1568
3L:18043842	3L	18043842	T	C	12.9904
3L:18043843	3L	18043843	C	A	11.9718
3L:18046059	3L	18046059	A	G	5.77605
3L:18122128	3L	18122128	A	C	20.1356
3L:18159416	3L	18159416	G	A	5.1679
3L:18168318	3L	18168318	G	A	12.9257
3L:18173376	3L	18173376	T	C	21.4406
3L:18192958	3L	18192958	T	A	15.8458
3L:18197327	3L	18197327	G	A	15.8476
3L:18230745	3L	18230745	G	A	9.86044
3L:18231779	3L	18231779	T	G	10.4808
3L:18281953	3L	18281953	A	G	5.38392
3L:18283960	3L	18283960	T	G	11.6099
3L:18311387	3L	18311387	C	T	15.3688
3L:18317226	3L	18317226	A	T	20.8838
3L:18339184	3L	18339184	A	C	19.6832
3L:18371966	3L	18371966	C	A	5.82352
3L:18388022	3L	18388022	T	C	9.72187
3L:18392984	3L	18392984	C	T	12.7744
3L:18403930	3L	18403930	G	A	10.0987
3L:18444734	3L	18444734	G	T	12.7886
3L:18514098	3L	18514098	C	T	9.67974
3L:18539126	3L	18539126	G	A	5.99395
3L:18539171	3L	18539171	T	A	7.97941
3L:18635198	3L	18635198	C	T	17.7373
3L:18836980	3L	18836980	G	A	14.1134
3L:18855279	3L	18855279	T	C	14.172
3L:18875976	3L	18875976	A	G	10.6743
3L:18899049	3L	18899049	G	C	13.3538
3L:18911274	3L	18911274	C	G	16.877
3L:18914331	3L	18914331	G	C	7.60252
3L:18915608	3L	18915608	T	C	7.60252
3L:18928328	3L	18928328	A	G	19.0457
3L:18935408	3L	18935408	G	A	5.55301
3L:18953483	3L	18953483	A	G	10.48
3L:18953484	3L	18953484	C	A	10.48
3L:18968037	3L	18968037	A	G	7.44429
3L:19001413	3L	19001413	C	G	6.38937
3L:19009850	3L	19009850	C	T	15.3327
3L:19025914	3L	19025914	C	T	9.54279
3L:19025930	3L	19025930	C	T	9.54279
3L:19025948	3L	19025948	T	A	9.54279
3L:19028066	3L	19028066	T	C	5.00168
3L:19028074	3L	19028074	T	A	5.00168
3L:19056773	3L	19056773	T	C	7.57919
3L:19061591	3L	19061591	G	A	9.81419
3L:19062707	3L	19062707	G	A	11.7714
3L:19062791	3L	19062791	T	G	6.16625
3L:19270709	3L	19270709	G	C	22.6714
3L:19275635	3L	19275635	C	T	10.4944
3L:19317450	3L	19317450	G	T	6.62359
3L:19317478	3L	19317478	G	A	6.62359
3L:19331769	3L	19331769	T	C	10.3843
3L:19342525	3L	19342525	T	A	15.539
3L:19454468	3L	19454468	C	T	8.70391
3L:19498216	3L	19498216	G	A	7.02862
3L:19705608	3L	19705608	G	A	6.02356
3L:19705758	3L	19705758	T	A	6.02356
3L:19962665	3L	19962665	T	G	5.64688
3L:19964054	3L	19964054	G	T	24.5084
3L:19968559	3L	19968559	A	T	6.0222
3L:20016364	3L	20016364	C	A	5.50899
3L:20059643	3L	20059643	G	A	15.1983
3L:20276283	3L	20276283	C	T	8.25916
3L:20278965	3L	20278965	A	G	9.06232
3L:20585855	3L	20585855	A	G	8.74709
3L:20596389	3L	20596389	C	A	12.318
3L:20854956	3L	20854956	G	A	19.6399
3L:20946353	3L	20946353	G	A	7.82713
3L:21129128	3L	21129128	C	T	15.1212
3L:21472469	3L	21472469	C	A	10.4251
3L:21610077	3L	21610077	A	G	7.25722
3L:21613890	3L	21613890	T	C	12.5855
3L:21613921	3L	21613921	C	A	8.50795
3L:21614146	3L	21614146	T	C	6.67371
3L:21614197	3L	21614197	A	T	6.67371
3L:21615424	3L	21615424	T	A	6.32199
3L:21617359	3L	21617359	G	T	6.32199
3L:21631980	3L	21631980	T	A	6.32199
3L:21632499	3L	21632499	T	C	6.32199
3L:21632688	3L	21632688	G	A	6.32199
3L:21663264	3L	21663264	T	C	9.51947
3L:21675696	3L	21675696	T	C	12.4008
3L:21747011	3L	21747011	T	G	9.44943
3L:21766671	3L	21766671	A	C	14.8816
3L:21843370	3L	21843370	C	G	9.49525
3L:22020302	3L	22020302	T	A	6.09009
3L:22022475	3L	22022475	A	C	7.05262
3L:22023060	3L	22023060	G	T	7.80001
3L:22131068	3L	22131068	C	A	5.30027
3L:22195694	3L	22195694	C	T	8.32785
3L:22449792	3L	22449792	A	C	11.4399
3L:22505617	3L	22505617	A	T	14.3703
3L:22522774	3L	22522774	C	T	10.9866
3L:22658397	3L	22658397	A	G	5.6741
3L:22881248	3L	22881248	C	T	17.8007
3L:22884738	3L	22884738	A	G	6.14631
3L:22887757	3L	22887757	C	G	19.9639
3L:22890011	3L	22890011	G	A	19.9639
3L:22890753	3L	22890753	A	G	22.95
3L:22891064	3L	22891064	C	A	12.2317
3L:22896112	3L	22896112	C	A	19.1923
3L:22931098	3L	22931098	A	T	6.91698
3L:22989329	3L	22989329	G	T	19.4462
3L:23003772	3L	23003772	G	C	7.0455
3L:23143071	3L	23143071	C	T	19.1704
3L:23263185	3L	23263185	T	G	8.35994
3R:4558689	3R	4558689	T	A	18.4615
3R:4558690	3R	4558690	C	A	6.3828
3R:5022404	3R	5022404	G	A	6.66918
3R:5470817	3R	5470817	A	G	19.9156
3R:5539426	3R	5539426	T	A	23.9173
3R:5541960	3R	5541960	G	A	18.9059
3R:5577242	3R	5577242	G	T	22.4924
3R:5580648	3R	5580648	T	A	17.9588
3R:5588450	3R	5588450	A	T	19.0812
3R:5603674	3R	5603674	C	T	19.0812
3R:5612827	3R	5612827	C	A	17.9588
3R:5723148	3R	5723148	G	T	13.0706
3R:5835138	3R	5835138	A	G	21.9817
3R:5836556	3R	5836556	T	G	13.9398
3R:5839800	3R	5839800	T	C	9.93865
3R:5841548	3R	5841548	T	C	25.8986
3R:5849584	3R	5849584	A	G	13.3834
3R:5890870	3R	5890870	A	C	11.6536
3R:6135474	3R	6135474	C	G	13.3754
3R:6141010	3R	6141010	C	T	7.29713
3R:6145796	3R	6145796	C	A	5.46975
3R:6186852	3R	6186852	C	T	8.02312
3R:6186927	3R	6186927	A	G	8.02312
3R:6189339	3R	6189339	A	G	8.60048
3R:6192061	3R	6192061	A	G	15.152
3R:6192211	3R	6192211	C	T	13.3754
3R:6194678	3R	6194678	T	C	10.996
3R:6196030	3R	6196030	A	C	7.81078
3R:6198371	3R	6198371	T	C	8.80059
3R:6200073	3R	6200073	G	T	9.7326
3R:6202793	3R	6202793	C	G	5.34361
3R:6206713	3R	6206713	T	A	7.24746
3R:6207980	3R	6207980	A	G	7.98586
3R:6233140	3R	6233140	G	T	7.46653
3R:7593942	3R	7593942	A	G	12.5378
3R:7642983	3R	7642983	T	A	10.725
3R:8694206	3R	8694206	T	C	13.6976
3R:11916040	3R	11916040	C	T	9.04048
3R:12157419	3R	12157419	G	A	10.0902
3R:12461560	3R	12461560	A	G	11.1992
3R:12602812	3R	12602812	C	A	9.7892
3R:12971360	3R	12971360	A	T	15.9694
3R:13015582	3R	13015582	A	C	10.4416
3R:13063224	3R	13063224	G	T	17.6202
3R:13142776	3R	13142776	G	C	7.23504
3R:13152125	3R	13152125	C	T	24.8809
3R:13161435	3R	13161435	A	C	12.9237
3R:13164688	3R	13164688	C	T	10.4899
3R:13257905	3R	13257905	T	C	6.95596
3R:13289092	3R	13289092	A	T	11.8622
3R:13332563	3R	13332563	C	A	8.91252
3R:13406775	3R	13406775	G	A	9.88185
3R:13407314	3R	13407314	G	T	5.18277
3R:13407397	3R	13407397	C	G	8.78448
3R:13471492	3R	13471492	C	A	5.43635
3R:13471573	3R	13471573	G	A	6.9519
3R:13509226	3R	13509226	G	C	8.59041
3R:13570252	3R	13570252	G	A	8.99813
3R:13576833	3R	13576833	A	G	13.8677
3R:13616266	3R	13616266	C	T	8.31292
3R:13625917	3R	13625917	T	A	8.02299
3R:13630789	3R	13630789	A	T	12.4863
3R:13630798	3R	13630798	G	T	14.0962
3R:13654252	3R	13654252	A	G	16.2844
3R:13714083	3R	13714083	G	C	9.60469
3R:13721766	3R	13721766	G	A	8.33236
3R:13721797	3R	13721797	T	C	8.00795
3R:13721910	3R	13721910	C	T	5.12716
3R:13721914	3R	13721914	G	C	5.12716
3R:13733391	3R	13733391	A	G	6.94074
3R:13756713	3R	13756713	A	G	11.2515
3R:13756941	3R	13756941	G	A	12.3991
3R:13907507	3R	13907507	A	C	5.12466
3R:13934913	3R	13934913	T	A	8.22563
3R:13988329	3R	13988329	G	A	11.5554
3R:14023498	3R	14023498	T	A	9.05871
3R:14030510	3R	14030510	C	T	9.42128
3R:14035327	3R	14035327	A	G	9.51346
3R:14045909	3R	14045909	G	A	7.80788
3R:14045959	3R	14045959	T	G	10.3014
3R:14045965	3R	14045965	C	T	14.476
3R:14047393	3R	14047393	G	T	7.64775
3R:14048672	3R	14048672	T	G	8.24872
3R:14051862	3R	14051862	C	T	6.26557
3R:14104486	3R	14104486	A	G	25.8304
3R:14190529	3R	14190529	A	T	9.89377
3R:14221379	3R	14221379	C	T	20.4202
3R:14260244	3R	14260244	T	C	9.62239
3R:14303039	3R	14303039	G	T	10.4744
3R:14310863	3R	14310863	C	T	7.39437
3R:14350684	3R	14350684	C	T	10.9265
3R:14350717	3R	14350717	A	G	11.0178
3R:14350721	3R	14350721	C	T	10.9265
3R:14350731	3R	14350731	T	C	7.5574
3R:14357988	3R	14357988	C	T	5.70056
3R:14393011	3R	14393011	G	A	6.70088
3R:14422113	3R	14422113	T	C	8.94973
3R:14425371	3R	14425371	A	G	9.16328
3R:14436567	3R	14436567	C	G	10.1666
3R:14436627	3R	14436627	G	A	12.1249
3R:14444264	3R	14444264	T	A	13.5373
3R:14469649	3R	14469649	T	C	6.87384
3R:14471662	3R	14471662	C	G	8.0877
3R:14494451	3R	14494451	A	C	12.5812
3R:14494566	3R	14494566	G	A	10.1962
3R:14507990	3R	14507990	A	T	8.43839
3R:14509932	3R	14509932	T	C	10.9993
3R:14510768	3R	14510768	A	T	11.0368
3R:14515225	3R	14515225	T	C	8.82001
3R:14531384	3R	14531384	A	G	9.1998
3R:14535379	3R	14535379	G	A	10.0193
3R:14536174	3R	14536174	A	G	9.80043
3R:14555694	3R	14555694	C	T	9.77464
3R:14576649	3R	14576649	T	A	7.9762
3R:14577543	3R	14577543	G	A	7.9762
3R:14578670	3R	14578670	T	A	9.95949
3R:14610695	3R	14610695	T	C	13.5105
3R:14612064	3R	14612064	A	T	16.739
3R:14631633	3R	14631633	T	C	5.63416
3R:14633472	3R	14633472	G	A	9.41315
3R:14658368	3R	14658368	C	A	11.4254
3R:14682956	3R	14682956	C	G	6.71647
3R:14684148	3R	14684148	T	A	15.2858
3R:14684946	3R	14684946	C	A	9.2604
3R:14769951	3R	14769951	G	A	6.43493
3R:14778569	3R	14778569	C	T	8.65821
3R:14778914	3R	14778914	T	C	6.36895
3R:14886983	3R	14886983	A	T	7.90166
3R:14906358	3R	14906358	T	A	11.349
3R:14907166	3R	14907166	T	A	8.65018
3R:14907192	3R	14907192	T	A	8.65018
3R:14907552	3R	14907552	C	T	19.6695
3R:14988825	3R	14988825	T	G	20.8561
3R:15010693	3R	15010693	G	A	16.1289
3R:15011123	3R	15011123	C	A	17.974
3R:15124295	3R	15124295	G	T	13.3583
3R:15129790	3R	15129790	C	T	8.76066
3R:15129929	3R	15129929	T	C	8.76066
3R:15138955	3R	15138955	T	G	15.4697
3R:15138961	3R	15138961	T	A	13.2911
3R:15139396	3R	15139396	A	G	9.28762
3R:15146547	3R	15146547	A	C	9.72332
3R:15161777	3R	15161777	T	A	6.6987
3R:15563626	3R	15563626	G	C	10.9054
3R:15587318	3R	15587318	A	C	6.15316
3R:15587416	3R	15587416	C	A	5.03585
3R:15627407	3R	15627407	C	A	15.8651
3R:15704572	3R	15704572	T	G	8.29283
3R:15705718	3R	15705718	A	T	9.46158
3R:15705816	3R	15705816	A	T	9.05275
3R:15705840	3R	15705840	T	C	6.20009
3R:15705978	3R	15705978	T	C	7.26077
3R:15705993	3R	15705993	C	G	7.18921
3R:15706041	3R	15706041	G	A	7.13846
3R:15706055	3R	15706055	T	G	7.13846
3R:15716239	3R	15716239	A	G	7.55829
3R:15721330	3R	15721330	T	C	8.38643
3R:15721333	3R	15721333	T	C	13.7613
3R:15722670	3R	15722670	G	A	11.0809
3R:15771249	3R	15771249	G	T	9.15254
3R:15772650	3R	15772650	T	G	20.8621
3R:15772651	3R	15772651	C	A	20.8621
3R:15774385	3R	15774385	G	A	7.53028
3R:15774396	3R	15774396	G	T	7.53028
3R:15774732	3R	15774732	T	A	14.9184
3R:15775559	3R	15775559	G	A	14.9534
3R:15942457	3R	15942457	C	T	7.72988
3R:15998284	3R	15998284	A	G	9.36889
3R:16005542	3R	16005542	C	T	5.63853
3R:16116720	3R	16116720	C	T	14.5096
3R:16155791	3R	16155791	G	T	5.43963
3R:16164689	3R	16164689	G	A	13.4936
3R:16190694	3R	16190694	A	G	8.17598
3R:16386718	3R	16386718	G	A	7.16669
3R:16386726	3R	16386726	G	A	7.16669
3R:16386750	3R	16386750	A	C	5.8469
3R:16426810	3R	16426810	C	G	8.12734
3R:16426811	3R	16426811	G	C	12.1174
3R:16508637	3R	16508637	G	A	10.9784
3R:16571240	3R	16571240	C	T	5.21434
3R:16654905	3R	16654905	T	C	6.04391
3R:16718737	3R	16718737	T	A	11.9342
3R:16728763	3R	16728763	C	T	8.08906
3R:16793633	3R	16793633	T	A	14.2939
3R:16793868	3R	16793868	A	T	8.00159
3R:16840644	3R	16840644	T	A	11.6694
3R:16916841	3R	16916841	G	A	6.17105
3R:16916936	3R	16916936	C	G	10.7592
3R:16982472	3R	16982472	G	A	9.04446
3R:16982628	3R	16982628	G	A	9.04446
3R:17089550	3R	17089550	C	T	6.02689
3R:17089703	3R	17089703	A	T	6.02689
3R:17103184	3R	17103184	T	G	5.14706
3R:17289839	3R	17289839	G	A	9.5268
3R:17569589	3R	17569589	C	T	8.08654
3R:17756791	3R	17756791	A	G	5.51753
3R:17756792	3R	17756792	T	A	5.51753
3R:17818189	3R	17818189	G	C	14.4531
3R:17818194	3R	17818194	T	G	8.63889
3R:17830562	3R	17830562	T	G	10.5679
3R:17978192	3R	17978192	G	A	5.79165
3R:17978261	3R	17978261	C	T	7.70687
3R:18023236	3R	18023236	T	C	6.67218
3R:18059273	3R	18059273	C	T	8.60823
3R:18684452	3R	18684452	C	T	5.63232
3R:18701863	3R	18701863	G	T	9.7937
3R:18748388	3R	18748388	A	G	8.06305
3R:21696531	3R	21696531	T	C	10.4629
3R:22076452	3R	22076452	G	C	7.76053
3R:23332629	3R	23332629	T	A	8.17713
3R:27061339	3R	27061339	C	G	6.35302
3R:27128979	3R	27128979	G	A	8.82334
3R:28548031	3R	28548031	A	G	6.96899
3R:28840878	3R	28840878	C	G	8.41916
3R:29136681	3R	29136681	G	A	6.84213
3R:29218531	3R	29218531	A	C	5.70342
3R:29255219	3R	29255219	T	C	6.28784
3R:29256439	3R	29256439	G	A	5.54907
3R:29580910	3R	29580910	C	T	16.6466
3R:29581292	3R	29581292	T	C	11.8741
3R:29587701	3R	29587701	C	A	5.62903
3R:29600891	3R	29600891	G	A	5.14818
3R:29602698	3R	29602698	C	T	11.0892
3R:29602710	3R	29602710	C	T	12.4097
3R:29607653	3R	29607653	C	G	7.80372
3R:29609701	3R	29609701	G	A	11.741
3R:29616258	3R	29616258	A	C	9.09976
3R:29620853	3R	29620853	C	T	14.579
3R:29637436	3R	29637436	G	A	11.0159
3R:29643107	3R	29643107	G	A	18.2167
3R:29896945	3R	29896945	C	T	8.13267
3R:29897048	3R	29897048	A	T	8.13267
3R:29900387	3R	29900387	C	T	12.6359
3R:29900545	3R	29900545	T	A	7.92784
3R:29900548	3R	29900548	A	G	5.39783
3R:29905778	3R	29905778	T	A	9.36743
3R:29905803	3R	29905803	G	C	9.36743
3R:29905841	3R	29905841	G	A	9.36743
3R:29908119	3R	29908119	C	T	7.4754
3R:29914541	3R	29914541	T	C	9.36743
3R:29915227	3R	29915227	G	T	9.23979
3R:29915253	3R	29915253	T	C	9.36596
3R:29915292	3R	29915292	G	T	9.36743
3R:29915361	3R	29915361	G	C	9.36743
3R:29915485	3R	29915485	C	T	9.36743
3R:29916466	3R	29916466	G	A	6.22522
3R:29916853	3R	29916853	A	T	12.2541
3R:29916900	3R	29916900	G	A	12.2541
3R:29975673	3R	29975673	C	T	9.70513
3R:30002263	3R	30002263	G	A	8.43725
3R:30017066	3R	30017066	G	A	7.95156
3R:30025448	3R	30025448	A	T	10.9444
3R:30025781	3R	30025781	G	A	8.75266
3R:30025785	3R	30025785	T	A	8.75266
3R:30025786	3R	30025786	A	G	8.75266
3R:30026806	3R	30026806	T	A	10.7501
3R:30030403	3R	30030403	T	A	7.23823
3R:30054374	3R	30054374	G	T	9.6948
3R:30114951	3R	30114951	C	T	6.43015
3R:30115076	3R	30115076	T	A	6.43015
3R:30230633	3R	30230633	G	T	8.44765
3R:30240767	3R	30240767	T	C	21.8836
3R:30244895	3R	30244895	A	T	11.8613
3R:30244983	3R	30244983	G	T	10.2486
3R:30247549	3R	30247549	T	C	9.39668
3R:30247875	3R	30247875	G	A	9.39668
3R:30248207	3R	30248207	C	T	9.39668
3R:30248270	3R	30248270	C	A	9.39668
3R:30249084	3R	30249084	T	C	9.39668
3R:30249338	3R	30249338	A	G	9.39668
3R:30249432	3R	30249432	A	G	9.39668
3R:30249433	3R	30249433	A	G	9.39668
3R:30250223	3R	30250223	G	T	9.65893
3R:30250472	3R	30250472	T	C	9.65893
3R:30254279	3R	30254279	G	A	12.804
3R:30254819	3R	30254819	G	A	9.57543
3R:30273764	3R	30273764	T	G	5.71129
3R:30290972	3R	30290972	C	T	5.20602
3R:30714538	3R	30714538	G	C	8.60797
X:6839022	X	6839022	A	C	11.49
X:7005585	X	7005585	G	C	11.2278
X:8028382	X	8028382	C	G	10.1489
X:8163900	X	8163900	T	G	6.14121
X:9987061	X	9987061	C	T	7.49977
X:11857795	X	11857795	C	T	8.06752
X:13723438	X	13723438	G	T	7.62381
X:13723667	X	13723667	C	A	7.62381
X:13815378	X	13815378	G	A	5.45415
X:14374240	X	14374240	A	G	7.27966
X:15514684	X	15514684	G	C	6.90192
X:15580860	X	15580860	A	G	7.28325
X:15580882	X	15580882	T	A	8.19851
X:18807085	X	18807085	C	T	5.65518
X:20063893	X	20063893	G	T	5.61227
X:20066404	X	20066404	A	G	8.18046
X:21111488	X	21111488	A	T	5.85154
X:21112299	X	21112299	T	A	8.33036
X:21112409	X	21112409	G	C	8.33036
X:21253022	X	21253022	A	G	8.0727

### Sheet: Data_dictionary
Column	Description
SNP	Variant identifier formatted as CHR:POS, combining chromosome arm and genomic position.
CHR	Chromosome arm. Numeric chromosome codes from the GWAS output were converted to 2L, 2R, 3L, 3R, and X.
POS	Genomic coordinate / physical position of the SNP.
A1	Reference or first allele at the SNP position.
A2	Alternative or second allele at the SNP position.
△AIC	Difference in AIC value used to rank SNP support.
