## Supplementary Tables and Figures for "Outbred *Drosophila* populations reveal diet-dependent genetic effects on development time": Supplementary Data 6.xlsx

### Sheet: GO_BP_enrichment_top30
Group	Rank_within_group	GO_ID	GO_term	GeneRatio	GeneRatio_count	GeneRatio_total	GeneRatio_proportion	RichFactor	FoldEnrichment	zScore	pvalue	p.adjust	qvalue	Gene_symbols
Thrifty-like SNPs	1	GO:0098742	cell-cell adhesion via plasma-membrane adhesion molecules	15/512	15	512	0.104895	0.1875	4.37805	6.41233	1.23e-06	0.00251851	0.00234697	beat-IIIb/beat-IIIa/beat-IIIc/CadN/CadN2/Ptp36E/Fas3/Lar/Dscam1/hbs/Con/Cad74A/kug/Cad87A/Cad88C
Thrifty-like SNPs	2	GO:0007156	homophilic cell adhesion via plasma-membrane adhesion molecules	11/512	11	512	0.107226	0.22449	5.24175	6.29335	5.3e-06	0.0054028	0.00503481	CadN/CadN2/Fas3/Lar/Dscam1/hbs/Con/Cad74A/kug/Cad87A/Cad88C
Thrifty-like SNPs	3	GO:0098609	cell-cell adhesion	19/512	19	512	0.0909091	0.130137	3.03865	5.24244	1.47e-05	0.00997132	0.00929216	bib/beat-IIIb/beat-IIIa/beat-IIIc/CadN/CadN2/Ptp36E/Fas3/Lar/Dscam1/wech/hbs/robo1/Con/Cad74A/kug/Nlg3/Cad87A/Cad88C
Thrifty-like SNPs	4	GO:0044331	cell-cell adhesion mediated by cadherin	6/512	6	512	0.0909091	0.352941	8.24104	6.31948	4.95e-05	0.0205218	0.019124	CadN/CadN2/Cad74A/kug/Cad87A/Cad88C
Thrifty-like SNPs	5	GO:0097485	neuron projection guidance	26/512	26	512	0.0909091	0.0981132	2.29091	4.49502	7.02e-05	0.0205218	0.019124	dac/beat-IIIb/beat-IIIa/beat-IIIc/CadN/CadN2/Fas3/drl/Lar/jing/Dscam1/kermit/LRP1/ptc/sbb/Sdc/robo1/retn/Ptp61F/RhoGEF64C/Nedd4/gogo/ko/Snr1/cher/Tace
Thrifty-like SNPs	6	GO:0048667	cell morphogenesis involved in neuron differentiation	36/512	36	512	0.0792541	0.0841121	1.96399	4.29592	8.33e-05	0.0205218	0.019124	nub/dac/beat-IIIb/beat-IIIa/beat-IIIc/CadN/CadN2/Fas3/ham/drl/Lar/Mtp/jing/Dscam1/kermit/LRP1/ptc/sbb/Sdc/Liprin-gamma/robo1/retn/Ptp61F/RhoGEF64C/path/fry/Nedd4/hid/gogo/ko/Snr1/sim/cv-c/ss/cher/Tace
Thrifty-like SNPs	7	GO:0031175	neuron projection development	39/512	39	512	0.0792541	0.0814196	1.90112	4.2577	8.55e-05	0.0205218	0.019124	nub/dac/beat-IIIb/beat-IIIa/beat-IIIc/CadN/CadN2/Fas3/ham/drl/Lar/sky/Mtp/dimm/jing/Dscam1/kermit/LRP1/ptc/sbb/Sdc/Liprin-gamma/robo1/retn/Ptp61F/RhoGEF64C/Con/path/fry/Nedd4/hid/gogo/ko/Snr1/sim/cv-c/ss/cher/Tace
Thrifty-like SNPs	8	GO:0048812	neuron projection morphogenesis	36/512	36	512	0.0792541	0.0833333	1.9458	4.23526	0.000101	0.0205218	0.019124	nub/dac/beat-IIIb/beat-IIIa/beat-IIIc/CadN/CadN2/Fas3/ham/drl/Lar/Mtp/jing/Dscam1/kermit/LRP1/ptc/sbb/Sdc/Liprin-gamma/robo1/retn/Ptp61F/RhoGEF64C/path/fry/Nedd4/hid/gogo/ko/Snr1/sim/cv-c/ss/cher/Tace
Thrifty-like SNPs	9	GO:0045934	negative regulation of nucleobase-containing compound metabolic process	30/512	30	512	0.0909091	0.0898204	2.09727	4.30216	0.000102	0.0205218	0.019124	CG31875/Samuel/sna/CG17568/CG10631/Noc2/tsh/jing/geminin/Coop/CG46385/Ote/sbb/retn/emc/Eip75B/arx/knrl/TfAP-2/hb/CtBP/timeout/su(Hw)/CG7987/Hexim/srp/Bin1/ss/Ubx/Hmx
Thrifty-like SNPs	10	GO:0120039	plasma membrane bounded cell projection morphogenesis	36/512	36	512	0.0909091	0.0829493	1.93683	4.20517	0.00011	0.0205218	0.019124	nub/dac/beat-IIIb/beat-IIIa/beat-IIIc/CadN/CadN2/Fas3/ham/drl/Lar/Mtp/jing/Dscam1/kermit/LRP1/ptc/sbb/Sdc/Liprin-gamma/robo1/retn/Ptp61F/RhoGEF64C/path/fry/Nedd4/hid/gogo/ko/Snr1/sim/cv-c/ss/cher/Tace
Thrifty-like SNPs	11	GO:0007411	axon guidance	25/512	25	512	0.0909091	0.0972763	2.27136	4.35815	0.000111	0.0205218	0.019124	dac/beat-IIIb/beat-IIIa/beat-IIIc/CadN/CadN2/Fas3/drl/Lar/jing/Dscam1/kermit/LRP1/ptc/sbb/Sdc/robo1/retn/Ptp61F/RhoGEF64C/Nedd4/gogo/ko/cher/Tace
Thrifty-like SNPs	12	GO:0048858	cell projection morphogenesis	36/512	36	512	0.0909091	0.0825688	1.92795	4.17524	0.000121	0.0205831	0.0191812	nub/dac/beat-IIIb/beat-IIIa/beat-IIIc/CadN/CadN2/Fas3/ham/drl/Lar/Mtp/jing/Dscam1/kermit/LRP1/ptc/sbb/Sdc/Liprin-gamma/robo1/retn/Ptp61F/RhoGEF64C/path/fry/Nedd4/hid/gogo/ko/Snr1/sim/cv-c/ss/cher/Tace
Thrifty-like SNPs	13	GO:0008038	neuron recognition	15/512	15	512	0.0839161	0.128205	2.99354	4.58353	0.000137	0.0214466	0.0199859	beat-IIIc/CadN/CG5758/Fas3/drl/Mtp/dpr12/esn/Dscam1/robo1/slow/Con/fry/Nedd4/nrm
Thrifty-like SNPs	14	GO:0051253	negative regulation of RNA metabolic process	28/512	28	512	0.0745921	0.0897436	2.09548	4.14734	0.000176	0.024796	0.0231071	CG31875/Samuel/sna/CG17568/CG10631/Noc2/tsh/jing/Coop/CG46385/Ote/sbb/retn/emc/Eip75B/arx/knrl/TfAP-2/hb/CtBP/su(Hw)/CG7987/Hexim/srp/Bin1/ss/Ubx/Hmx
Thrifty-like SNPs	15	GO:0008343	adult feeding behavior	5/512	5	512	0.0722611	0.357143	8.33915	5.8118	0.000205	0.024796	0.0231071	sNPF/Gr43a/mtt/twz/TfAP-2
Thrifty-like SNPs	16	GO:0045892	negative regulation of DNA-templated transcription	27/512	27	512	0.039627	0.090301	2.10849	4.10597	0.000207	0.024796	0.0231071	CG31875/Samuel/sna/CG17568/CG10631/Noc2/tsh/jing/Coop/Ote/sbb/retn/emc/Eip75B/arx/knrl/TfAP-2/hb/CtBP/su(Hw)/CG7987/Hexim/srp/Bin1/ss/Ubx/Hmx
Thrifty-like SNPs	17	GO:1902679	negative regulation of RNA biosynthetic process	27/512	27	512	0.039627	0.090301	2.10849	4.10597	0.000207	0.024796	0.0231071	CG31875/Samuel/sna/CG17568/CG10631/Noc2/tsh/jing/Coop/Ote/sbb/retn/emc/Eip75B/arx/knrl/TfAP-2/hb/CtBP/su(Hw)/CG7987/Hexim/srp/Bin1/ss/Ubx/Hmx
Thrifty-like SNPs	18	GO:0008037	cell recognition	15/512	15	512	0.0606061	0.121951	2.84751	4.35645	0.00024	0.026439	0.0246382	beat-IIIc/CadN/CG5758/Fas3/drl/Mtp/dpr12/esn/Dscam1/robo1/slow/Con/fry/Nedd4/nrm
Thrifty-like SNPs	19	GO:0007155	cell adhesion	22/512	22	512	0.0722611	0.0982143	2.29327	4.133	0.000246	0.026439	0.0246382	bib/beat-IIIb/beat-IIIa/beat-IIIc/CadN/CadN2/CG5758/Ptp36E/Fas3/Lar/Dscam1/wech/hbs/robo1/Con/Cad74A/Ccn/kug/Nlg3/Cad87A/Cad88C/how
Thrifty-like SNPs	20	GO:0061564	axon development	29/512	29	512	0.0722611	0.0855457	1.99746	3.94084	0.000306	0.0312031	0.0290778	dac/beat-IIIb/beat-IIIa/beat-IIIc/CadN/CadN2/Fas3/drl/Lar/dimm/jing/Dscam1/kermit/LRP1/ptc/sbb/Sdc/Liprin-gamma/robo1/retn/Ptp61F/RhoGEF64C/Con/Nedd4/gogo/ko/sim/cher/Tace
Thrifty-like SNPs	21	GO:0016339	calcium-dependent cell-cell adhesion via plasma membrane cell adhesion molecules	6/512	6	512	0.0606061	0.26087	6.0912	5.16951	0.000324	0.0314981	0.0293527	CadN/CadN2/Cad74A/kug/Cad87A/Cad88C
Thrifty-like SNPs	22	GO:0007409	axonogenesis	27/512	27	512	0.0512821	0.0846395	1.9763	3.73851	0.000577	0.053526	0.0498802	dac/beat-IIIb/beat-IIIa/beat-IIIc/CadN/CadN2/Fas3/drl/Lar/jing/Dscam1/kermit/LRP1/ptc/sbb/Sdc/Liprin-gamma/robo1/retn/Ptp61F/RhoGEF64C/Nedd4/gogo/ko/sim/cher/Tace
Thrifty-like SNPs	23	GO:0051480	regulation of cytosolic calcium ion concentration	4/512	4	512	0.016317	0.363636	8.49077	5.25738	0.000863	0.0754036	0.0702677	Trpgamma/Dop1R1/Dop1R2/trp
Thrifty-like SNPs	24	GO:0048736	appendage development	28/512	28	512	0.013986	0.0811594	1.89504	3.56827	0.000887	0.0754036	0.0702677	nub/dac/qua/drl/step/tsh/jing/sax/Lpin/ptc/sbb/px/emc/RhoGEF64C/fry/Nedd4/anchor/hid/MYPT-75D/fng/TfAP-2/Snr1/cv-c/ss/Ubx/how/pnt/Axn
Thrifty-like SNPs	25	GO:0008039	synaptic target recognition	8/512	8	512	0.0536131	0.16	3.73594	4.10061	0.00117573	0.0879511	0.0819606	beat-IIIc/CG5758/Fas3/Mtp/dpr12/slow/Con/nrm
Thrifty-like SNPs	26	GO:0007631	feeding behavior	9/512	9	512	0.0769231	0.145161	3.38946	3.98999	0.00120988	0.0879511	0.0819606	sNPF/Gr43a/mtt/twz/Mip/sNPF-R/TfAP-2/Itpr/NPFR
Thrifty-like SNPs	27	GO:0009187	cyclic nucleotide metabolic process	6/512	6	512	0.048951	0.206897	4.83095	4.36898	0.00122637	0.0879511	0.0819606	Pde11/Ac3/Ac76E/Pde6/Gyc88E/Ac13E
Thrifty-like SNPs	28	GO:0048846	axon extension involved in axon guidance	4/512	4	512	0.0815851	0.333333	7.7832	4.97268	0.00125029	0.0879511	0.0819606	CadN/CadN2/Lar/Dscam1
Thrifty-like SNPs	29	GO:1902284	neuron projection extension involved in neuron projection guidance	4/512	4	512	0.027972	0.333333	7.7832	4.97268	0.00125029	0.0879511	0.0819606	CadN/CadN2/Lar/Dscam1
Thrifty-like SNPs	30	GO:0035107	appendage morphogenesis	27/512	27	512	0.0652681	0.0801187	1.87074	3.42973	0.0013185	0.0895759	0.0834748	nub/dac/qua/step/tsh/jing/sax/Lpin/ptc/sbb/px/emc/RhoGEF64C/fry/Nedd4/anchor/hid/MYPT-75D/fng/TfAP-2/Snr1/cv-c/ss/Ubx/how/pnt/Axn
HSD	1	GO:0000966	RNA 5'-end processing	2/37	2	37	0.0540541	0.0769231	24.8545	6.78438	0.00289069	0.31705	0.28843	Rpp25/Tgs1
HSD	2	GO:0000077	DNA damage checkpoint signaling	2/37	2	37	0.0540541	0.0540541	17.4653	5.58888	0.00579838	0.31705	0.28843	Rad9/14-3-3epsilon
HSD	3	GO:0042770	signal transduction in response to DNA damage	2/37	2	37	0.0540541	0.0487805	15.7614	5.27528	0.00708394	0.31705	0.28843	Rad9/14-3-3epsilon
HSD	4	GO:0031570	DNA integrity checkpoint signaling	2/37	2	37	0.0540541	0.047619	15.3861	5.20371	0.00742373	0.31705	0.28843	Rad9/14-3-3epsilon
HSD	5	GO:1901987	regulation of cell cycle phase transition	3/37	3	37	0.0810811	0.0230769	7.45634	4.12395	0.00745449	0.31705	0.28843	Rad9/Invadolysin/14-3-3epsilon
HSD	6	GO:0008354	germ cell migration	2/37	2	37	0.0540541	0.0444444	14.3604	5.00293	0.00848648	0.31705	0.28843	Invadolysin/14-3-3epsilon
HSD	7	GO:0007088	regulation of mitotic nuclear division	2/37	2	37	0.0540541	0.0408163	13.1881	4.76328	0.0100031	0.31705	0.28843	Invadolysin/14-3-3epsilon
HSD	8	GO:0007265	Ras protein signal transduction	2/37	2	37	0.0540541	0.0408163	13.1881	4.76328	0.0100031	0.31705	0.28843	Epac/14-3-3epsilon
HSD	9	GO:0008406	gonad development	2/37	2	37	0.0540541	0.04	12.9243	4.70771	0.0103997	0.31705	0.28843	Six4/Invadolysin
HSD	10	GO:0045137	development of primary sexual characteristics	2/37	2	37	0.0540541	0.04	12.9243	4.70771	0.0103997	0.31705	0.28843	Six4/Invadolysin
HSD	11	GO:0044770	cell cycle phase transition	3/37	3	37	0.0810811	0.0198676	6.41937	3.73403	0.0112117	0.31705	0.28843	Rad9/Invadolysin/14-3-3epsilon
HSD	12	GO:0051783	regulation of nuclear division	2/37	2	37	0.0540541	0.0377358	12.1928	4.5501	0.0116308	0.31705	0.28843	Invadolysin/14-3-3epsilon
HSD	13	GO:0031344	regulation of cell projection organization	3/37	3	37	0.0810811	0.0181818	5.87469	3.51308	0.0142271	0.31705	0.28843	kon/ham/14-3-3epsilon
HSD	14	GO:0000075	cell cycle checkpoint signaling	2/37	2	37	0.0540541	0.0327869	10.5937	4.18546	0.0152087	0.31705	0.28843	Rad9/14-3-3epsilon
HSD	15	GO:0007346	regulation of mitotic cell cycle	3/37	3	37	0.0810811	0.0172414	5.57083	3.38403	0.0163868	0.31705	0.28843	Rad9/Invadolysin/14-3-3epsilon
HSD	16	GO:0051276	chromosome organization	4/37	4	37	0.108108	0.0117994	3.81249	2.92697	0.0200835	0.31705	0.28843	spir/Spc105R/Invadolysin/moi
HSD	17	GO:0048608	reproductive structure development	2/37	2	37	0.0540541	0.025	8.0777	3.53897	0.0253169	0.31705	0.28843	Six4/Invadolysin
HSD	18	GO:0061458	reproductive system development	2/37	2	37	0.0540541	0.025	8.0777	3.53897	0.0253169	0.31705	0.28843	Six4/Invadolysin
HSD	19	GO:1901988	negative regulation of cell cycle phase transition	2/37	2	37	0.0540541	0.025	8.0777	3.53897	0.0253169	0.31705	0.28843	Rad9/14-3-3epsilon
HSD	20	GO:0001751	compound eye photoreceptor cell differentiation	3/37	3	37	0.0810811	0.0145631	4.70546	2.98903	0.0254926	0.31705	0.28843	CSN4/hth/14-3-3epsilon
HSD	21	GO:0010564	regulation of cell cycle process	3/37	3	37	0.0810811	0.0144231	4.66021	2.96709	0.0261361	0.31705	0.28843	Rad9/Invadolysin/14-3-3epsilon
HSD	22	GO:0035222	wing disc pattern formation	2/37	2	37	0.0540541	0.0243902	7.88069	3.48349	0.0265046	0.31705	0.28843	nito/14-3-3epsilon
HSD	23	GO:0001754	eye photoreceptor cell differentiation	3/37	3	37	0.0810811	0.014218	4.59395	2.93469	0.0271179	0.31705	0.28843	CSN4/hth/14-3-3epsilon
HSD	24	GO:0001752	compound eye photoreceptor fate commitment	2/37	2	37	0.0540541	0.0235294	7.60254	3.4037	0.0283278	0.31705	0.28843	hth/14-3-3epsilon
HSD	25	GO:0042706	eye photoreceptor cell fate commitment	2/37	2	37	0.0540541	0.0235294	7.60254	3.4037	0.0283278	0.31705	0.28843	hth/14-3-3epsilon
HSD	26	GO:0010948	negative regulation of cell cycle process	2/37	2	37	0.0540541	0.0227273	7.34337	3.32772	0.0302003	0.31705	0.28843	Rad9/14-3-3epsilon
HSD	27	GO:0051056	regulation of small GTPase mediated signal transduction	2/37	2	37	0.0540541	0.0227273	7.34337	3.32772	0.0302003	0.31705	0.28843	Epac/14-3-3epsilon
HSD	28	GO:0051146	striated muscle cell differentiation	2/37	2	37	0.0540541	0.0227273	7.34337	3.32772	0.0302003	0.31705	0.28843	kon/Six4
HSD	29	GO:0048749	compound eye development	4/37	4	37	0.108108	0.0103896	3.35697	2.61923	0.0302824	0.31705	0.28843	nito/CSN4/hth/14-3-3epsilon
HSD	30	GO:0000338	protein deneddylation	1/37	1	37	0.027027	0.1	32.3108	5.51896	0.0305332	0.31705	0.28843	CSN4
LSD	1	GO:0097090	presynaptic membrane organization	3/196	3	196	0.0153061	0.3	18.2985	7.06503	0.000478	0.224625	0.222106	Ten-m/Nlg3/Nlg1
LSD	2	GO:0006171	cAMP biosynthetic process	3/196	3	196	0.0153061	0.272727	16.635	6.69758	0.00065	0.224625	0.222106	CG43373/Ac76E/Ac78C
LSD	3	GO:0035075	response to ecdysone	5/196	5	196	0.0255102	0.106383	6.48882	4.86752	0.000987	0.224625	0.222106	Eip75B/hid/ftz-f1/rept/bel
LSD	4	GO:0036314	response to sterol	5/196	5	196	0.0255102	0.106383	6.48882	4.86752	0.000987	0.224625	0.222106	Eip75B/hid/ftz-f1/rept/bel
LSD	5	GO:0001941	postsynaptic membrane organization	3/196	3	196	0.0153061	0.230769	14.0757	6.08974	0.00109947	0.224625	0.222106	Ten-m/Nlg3/Nlg1
LSD	6	GO:0040034	regulation of development, heterochronic	3/196	3	196	0.0153061	0.230769	14.0757	6.08974	0.00109947	0.224625	0.222106	ftz-f1/cas/hb
LSD	7	GO:0046058	cAMP metabolic process	3/196	3	196	0.0153061	0.214286	13.0703	5.83395	0.0013825	0.224625	0.222106	CG43373/Ac76E/Ac78C
LSD	8	GO:1901654	response to ketone	5/196	5	196	0.0255102	0.0980392	5.97989	4.60106	0.00143416	0.224625	0.222106	Eip75B/hid/ftz-f1/rept/bel
LSD	9	GO:0014070	response to organic cyclic compound	7/196	7	196	0.0357143	0.0625	3.81218	3.8603	0.00243116	0.338472	0.334675	Crtc/Eip75B/hid/ftz-f1/rept/Ac78C/bel
LSD	10	GO:0033993	response to lipid	5/196	5	196	0.0255102	0.0847458	5.16906	4.14441	0.00275067	0.344659	0.340794	Eip75B/hid/ftz-f1/rept/bel
LSD	11	GO:0097305	response to alcohol	7/196	7	196	0.0357143	0.0588235	3.58794	3.66289	0.00341644	0.36833	0.364199	Eip75B/hid/ftz-f1/rept/Pka-R1/bel/pum
LSD	12	GO:0048589	developmental growth	14/196	14	196	0.0714286	0.0373333	2.27714	3.24415	0.0035275	0.36833	0.364199	hid/NijB/fz2/verm/Ac76E/sNPF-R/rgn/Syn1/Ten-m/mir-958/jagn/Nlg1/pum/alphaTub85E
LSD	13	GO:0007189	adenylate cyclase-activating G protein-coupled receptor signaling pathway	4/196	4	196	0.0204082	0.0909091	5.54499	3.89928	0.00570003	0.533731	0.527745	CG43373/Ac76E/Pka-R1/Ac78C
LSD	14	GO:0040007	growth	15/196	15	196	0.0765306	0.03386	2.06529	2.94981	0.00628869	0.533731	0.527745	hid/NijB/fz2/verm/Ac76E/sNPF-R/rgn/Syn1/Ten-m/mir-958/slif/jagn/Nlg1/pum/alphaTub85E
LSD	15	GO:0050808	synapse organization	12/196	12	196	0.0612245	0.0373832	2.28018	3.00165	0.00666817	0.533731	0.527745	fz2/Syn1/Srpk79D/Hem/Ten-m/mir-958/Nlg3/Nlg1/pum/side-VII/Mical/dpr17
LSD	16	GO:0009190	cyclic nucleotide biosynthetic process	3/196	3	196	0.0153061	0.125	7.62436	4.19383	0.0068154	0.533731	0.527745	CG43373/Ac76E/Ac78C
LSD	17	GO:0048102	autophagic cell death	3/196	3	196	0.0153061	0.115385	7.03787	3.97895	0.00854768	0.626617	0.619589	hid/rept/bel
LSD	18	GO:0052652	cyclic purine nucleotide metabolic process	3/196	3	196	0.0153061	0.111111	6.77721	3.87986	0.00950177	0.626617	0.619589	CG43373/Ac76E/Ac78C
LSD	19	GO:0099173	postsynapse organization	3/196	3	196	0.0153061	0.111111	6.77721	3.87986	0.00950177	0.626617	0.619589	Ten-m/Nlg3/Nlg1
LSD	20	GO:0007155	cell adhesion	9/196	9	196	0.0459184	0.0401786	2.45069	2.82963	0.0115774	0.641944	0.634744	NijB/zye/Hem/Ten-m/plx/Nlg3/Nlg1/pyd/Invadolysin
LSD	21	GO:0009187	cyclic nucleotide metabolic process	3/196	3	196	0.0153061	0.103448	6.30982	3.69599	0.0115896	0.641944	0.634744	CG43373/Ac76E/Ac78C
LSD	22	GO:0007416	synapse assembly	8/196	8	196	0.0408163	0.0430108	2.62344	2.88086	0.0115899	0.641944	0.634744	Syn1/Ten-m/mir-958/Nlg3/Nlg1/pum/side-VII/Mical
LSD	23	GO:0042127	regulation of cell population proliferation	9/196	9	196	0.0459184	0.04	2.4398	2.81477	0.011894	0.641944	0.634744	Krn/Cat/fz2/rept/TfAP-2/mtd/cas/hb/tws
LSD	24	GO:0034330	cell junction organization	13/196	13	196	0.0663265	0.0332481	2.02796	2.66816	0.0122958	0.641944	0.634744	fz2/Syn1/Srpk79D/Hem/Ten-m/mir-958/Nlg3/Nlg1/pyd/pum/side-VII/Mical/dpr17
LSD	25	GO:0099054	presynapse assembly	2/196	2	196	0.0102041	0.181818	11.09	4.32226	0.0133442	0.644677	0.637447	Nlg3/Nlg1
LSD	26	GO:0009755	hormone-mediated signaling pathway	3/196	3	196	0.0153061	0.0967742	5.90273	3.52864	0.0139208	0.644677	0.637447	Eip75B/ftz-f1/Dh44
LSD	27	GO:0014074	response to purine-containing compound	2/196	2	196	0.0102041	0.166667	10.1658	4.10114	0.0158418	0.644677	0.637447	Crtc/Ac78C
LSD	28	GO:0071480	cellular response to gamma radiation	2/196	2	196	0.0102041	0.166667	10.1658	4.10114	0.0158418	0.644677	0.637447	hid/fbl
LSD	29	GO:0071709	membrane assembly	2/196	2	196	0.0102041	0.166667	10.1658	4.10114	0.0158418	0.644677	0.637447	Nlg3/Nlg1
LSD	30	GO:0007186	G protein-coupled receptor signaling pathway	9/196	9	196	0.0459184	0.0379747	2.31626	2.64234	0.0162185	0.644677	0.637447	CG43373/Gbeta76C/Ac76E/sNPF-R/Pka-R1/Ac78C/TfAP-2/Dh44/TkR86C
G×E	1	GO:0040034	regulation of development, heterochronic	3/139	3	139	0.0215827	0.230769	19.8478	7.37434	0.000404	0.48431	0.48431	Eip74EF/ftz-f1/cas
G×E	2	GO:0007606	sensory perception of chemical stimulus	9/139	9	139	0.0647482	0.0320285	2.75468	3.22827	0.00552175	0.699397	0.699397	Gr43a/geko/Ir75d/Orco/Obp83b/Obp83a/Gr93d/Gr93c/Gr93b
G×E	3	GO:0032200	telomere organization	3/139	3	139	0.0215827	0.0810811	6.97356	3.94694	0.0089543	0.699397	0.699397	HipHop/Hus1-like/gpp
G×E	4	GO:0061318	renal filtration cell differentiation	2/139	2	139	0.0143885	0.153846	13.2319	4.7858	0.00962607	0.699397	0.699397	sns/pnt
G×E	5	GO:0061319	nephrocyte differentiation	2/139	2	139	0.0143885	0.153846	13.2319	4.7858	0.00962607	0.699397	0.699397	sns/pnt
G×E	6	GO:0050804	modulation of chemical synaptic transmission	6/139	6	139	0.0431655	0.0382166	3.2869	3.12839	0.0100088	0.699397	0.699397	BicD/jeb/Dyb/Cat/Ir75d/Nlg3
G×E	7	GO:0099177	regulation of trans-synaptic signaling	6/139	6	139	0.0431655	0.0382166	3.2869	3.12839	0.0100088	0.699397	0.699397	BicD/jeb/Dyb/Cat/Ir75d/Nlg3
G×E	8	GO:0007635	chemosensory behavior	5/139	5	139	0.0359712	0.0438596	3.77225	3.22566	0.0105614	0.699397	0.699397	Gr43a/Orco/Gr93d/Gr93c/Gr93b
G×E	9	GO:0007193	adenylate cyclase-inhibiting G protein-coupled receptor signaling pathway	2/139	2	139	0.0143885	0.142857	12.2867	4.58291	0.0111455	0.699397	0.699397	GABA-B-R1/CG43373
G×E	10	GO:0007522	visceral muscle development	2/139	2	139	0.0143885	0.133333	11.4676	4.39967	0.012763	0.699397	0.699397	sns/jeb
G×E	11	GO:0120009	intermembrane lipid transfer	2/139	2	139	0.0143885	0.125	10.7509	4.23301	0.0144761	0.699397	0.699397	CG33965/CG33966
G×E	12	GO:0007600	sensory perception	10/139	10	139	0.0719424	0.0257069	2.21098	2.6336	0.015341	0.699397	0.699397	Dhc36C/Gr43a/geko/Ir75d/Orco/Obp83b/Obp83a/Gr93d/Gr93c/Gr93b
G×E	13	GO:0007155	cell adhesion	7/139	7	139	0.0503597	0.03125	2.68772	2.76558	0.0156886	0.699397	0.699397	beat-IIIc/sns/Cad74A/Ccn/NijB/plx/Nlg3
G×E	14	GO:0008049	male courtship behavior	4/139	4	139	0.028777	0.0481928	4.14493	3.11829	0.0158503	0.699397	0.699397	Gr43a/Gr93d/Gr93c/Gr93b
G×E	15	GO:0050909	sensory perception of taste	4/139	4	139	0.028777	0.0481928	4.14493	3.11829	0.0158503	0.699397	0.699397	Gr43a/Gr93d/Gr93c/Gr93b
G×E	16	GO:0090288	negative regulation of cellular response to growth factor stimulus	3/139	3	139	0.0215827	0.0652174	5.60916	3.39697	0.0162204	0.699397	0.699397	Ptp61F/anchor/mir-958
G×E	17	GO:0071495	cellular response to endogenous stimulus	7/139	7	139	0.0503597	0.0307018	2.64057	2.71268	0.0171273	0.699397	0.699397	Glo1/Ptp61F/anchor/Eip75B/ftz-f1/mir-958/pnt
G×E	18	GO:0009719	response to endogenous stimulus	7/139	7	139	0.0503597	0.0301724	2.59504	2.66089	0.0186572	0.699397	0.699397	Glo1/Ptp61F/anchor/Eip75B/ftz-f1/mir-958/pnt
G×E	19	GO:1901700	response to oxygen-containing compound	9/139	9	139	0.0647482	0.0262391	2.25675	2.56136	0.0186727	0.699397	0.699397	Gr43a/Glo1/Ptp61F/Eip75B/geko/ftz-f1/Cat/CapaR/Orco
G×E	20	GO:0060179	male mating behavior	4/139	4	139	0.028777	0.0444444	3.82254	2.91512	0.0207202	0.699397	0.699397	Gr43a/Gr93d/Gr93c/Gr93b
G×E	21	GO:0007591	molting cycle, chitin-based cuticle	4/139	4	139	0.028777	0.0425532	3.65988	2.80798	0.0238734	0.699397	0.699397	Idgf3/Eip75B/serp/verm
G×E	22	GO:0042303	molting cycle	4/139	4	139	0.028777	0.0425532	3.65988	2.80798	0.0238734	0.699397	0.699397	Idgf3/Eip75B/serp/verm
G×E	23	GO:0006030	chitin metabolic process	2/139	2	139	0.0143885	0.0952381	8.19116	3.57721	0.0243937	0.699397	0.699397	Idgf3/serp
G×E	24	GO:0018990	ecdysis, chitin-based cuticle	2/139	2	139	0.0143885	0.0952381	8.19116	3.57721	0.0243937	0.699397	0.699397	Idgf3/Eip75B
G×E	25	GO:0048190	wing disc dorsal/ventral pattern formation	3/139	3	139	0.0215827	0.0555556	4.77818	3.01798	0.0247902	0.699397	0.699397	CG14073/fng/pnt
G×E	26	GO:0035194	regulatory ncRNA-mediated post-transcriptional gene silencing	6/139	6	139	0.0431655	0.0307692	2.64638	2.51403	0.026289	0.699397	0.699397	lncRNA:CR45919/mir-315/lncRNA:CR45388/asRNA:CR45912/CRIF/mir-958
G×E	27	GO:0007619	courtship behavior	4/139	4	139	0.028777	0.0412371	3.54669	2.7314	0.0264193	0.699397	0.699397	Gr43a/Gr93d/Gr93c/Gr93b
G×E	28	GO:0017157	regulation of exocytosis	2/139	2	139	0.0143885	0.0869565	7.47889	3.37316	0.0289492	0.699397	0.699397	BicD/Rab26
G×E	29	GO:0060438	trachea development	2/139	2	139	0.0143885	0.0869565	7.47889	3.37316	0.0289492	0.699397	0.699397	verm/pnt
G×E	30	GO:0007450	dorsal/ventral pattern formation, imaginal disc	3/139	3	139	0.0215827	0.0517241	4.44865	2.85544	0.0298286	0.699397	0.699397	CG14073/fng/pnt

### Sheet: Summary_by_group
Group	Number_of_terms	Min_p.adjust	Top_GO_term	Max_FoldEnrichment	Median_FoldEnrichment	Total_gene_hits	Unique_gene_symbols
Thrifty-like SNPs	30	0.00251851	cell-cell adhesion via plasma-membrane adhesion molecules	8.49077	2.29209	606	109
HSD	30	0.31705	RNA 5'-end processing	32.3108	7.97919	70	15
LSD	30	0.224625	presynaptic membrane organization	18.2985	6.39932	168	44
G×E	30	0.48431	regulation of development, heterochronic	19.8478	4.14493	129	49

### Sheet: Data_dictionary
Column	Description
Group	SNP/gene set used for GO Biological Process enrichment analysis.
Rank_within_group	Rank of the GO term within each group, based on the original ordering of the source table.
GO_ID	Gene Ontology Biological Process identifier.
GO_term	Description of the enriched GO Biological Process term.
GeneRatio	Ratio of genes from the input set annotated to the GO term.
GeneRatio_count	Numerator of GeneRatio.
GeneRatio_total	Denominator of GeneRatio.
GeneRatio_proportion	GeneRatio converted to a decimal proportion.
RichFactor	Ratio of GeneRatio_count to BgRatio_count for the GO term.
FoldEnrichment	Fold enrichment of the GO term relative to the background set.
zScore	Enrichment z-score reported by the enrichment analysis.
pvalue	Nominal enrichment P value.
p.adjust	Multiple-testing-adjusted P value.
qvalue	Estimated false-discovery-rate q value.
Gene_symbols	Slash-separated list of genes contributing to the enriched GO term.
