## Supplementary Tables and Figures for "Outbred *Drosophila* populations reveal diet-dependent genetic effects on development time": Supplementary Data 7.xlsx

### Sheet: Stock_lines
Stock_ID	Genotype	Perturbed_gene	Validation_type	Stock_source	Experimental_role	Line_category
#32551	w[*]; P{w[+m*]=Ubi-GAL4.U}2/CyO		GAL4 driver	BDSC	Ubiquitous driver line used for validation crosses	Driver line
#64884	y[1] sc[*] v[1] sev[21]; P{y[+t7.7] v[+t1.8]=TRiP.HMC05757}attP40	CG43373	RNAi knockdown	BDSC	UAS-RNAi responder line	RNAi responder
#66313	y[1] sc[*] v[1] sev[21]; P{y[+t7.7] v[+t1.8]=TRiP.HMC06174}attP40	plx	RNAi knockdown	BDSC	UAS-RNAi responder line	RNAi responder
#63034	y[1] v[1]; P{y[+t7.7] v[+t1.8]=TRiP.HMS05308}attP40	CG9801	RNAi knockdown	BDSC	UAS-RNAi responder line	RNAi responder
#67283	y[1] sc[*] v[1] sev[21]; P{y[+t7.7] v[+t1.8]=TRiP.HMC06386}attP40	Pif1B	RNAi knockdown	BDSC	UAS-RNAi responder line	RNAi responder
#63988	y[1] v[1]; P{y[+t7.7] v[+t1.8]=TRiP.HMJ30301}attP40	CG43143/Nuak	RNAi knockdown	BDSC	UAS-RNAi responder line	RNAi responder
#64652	y[1] sc[*] v[1] sev[21]; P{y[+t7.7] v[+t1.8]=TRiP.HMC05687}attP40	CG9331	RNAi knockdown	BDSC	UAS-RNAi responder line	RNAi responder
#62316	y[1] v[1]; P{y[+t7.7] v[+t1.8]=TRiP.HMJ23673}attP40	Dmtn	RNAi knockdown	BDSC	UAS-RNAi responder line	RNAi responder
#36718	y[1] sc[*] v[1] sev[21]; P{y[+t7.7] v[+t1.8]=TRiP.HMS01608}attP40	mtd	RNAi knockdown	BDSC	UAS-RNAi responder line	RNAi responder
#67256	y[1] sc[*] v[1] sev[21]; P{y[+t7.7] v[+t1.8]=TRiP.HMC06359}attP40	Cerk	RNAi knockdown	BDSC	UAS-RNAi responder line	RNAi responder
#60353	y[1] v[1]; P{y[+t7.7] v[+t1.8]=TRiP.HMJ22522}attP40	Sfp79B	RNAi knockdown	BDSC	UAS-RNAi responder line	RNAi responder
#41714	y[1] v[1]; P{y[+t7.7] v[+t1.8]=TRiP.HMS02279}attP40	Pak	RNAi knockdown	BDSC	UAS-RNAi responder line	RNAi responder
#57568	y[1] sc[*] v[1] sev[21]; P{y[+t7.7] v[+t1.8]=TRiP.HMC04885}attP40	CG3961	RNAi knockdown	BDSC	UAS-RNAi responder line	RNAi responder
#67029	y[1] sc[*] v[1] sev[21]; P{y[+t7.7] v[+t1.8]=TRiP.HMS05613}attP40	CG32206	RNAi knockdown	BDSC	UAS-RNAi responder line	RNAi responder
#35780	y[1] sc[*] v[1] sev[21]; P{y[+t7.7] v[+t1.8]=TRiP.HMS01530}attP40	Eip75B	RNAi knockdown	BDSC	UAS-RNAi responder line	RNAi responder
#67863	y[1] sc[*] v[1] sev[21]; P{y[+t7.7] v[+t1.8]=TRiP.HMS05675}attP40	fz2	RNAi knockdown	BDSC	UAS-RNAi responder line	RNAi responder
#80702	w[*]; P{y[+t7.7] w[+mC]=UAS-Dh44.t}attP40	Dh44	Overexpression	BDSC	UAS-overexpression responder line	Overexpression responder
#55498	y[1] w[*]; Mi{y[+mDint2]=MIC}tap[MI10541]	tap	Loss-of-function	BDSC	loss-of-function mutant line	Loss-of-function mutant
#59573	y[1] w[*]; Mi{y[+mDint2]=MIC}Cpr76Bd[MI14894]	Cpr76Bd	Loss-of-function	BDSC	loss-of-function mutant line	Loss-of-function mutant
#36232	y[1] w[*]; Mi{y[+mDint2]=MIC}CG33768[MI03321]/TM3, Sb[1] Ser[1]	CG33768	Loss-of-function	BDSC	loss-of-function mutant line	Loss-of-function mutant
#56382	y[1] w[*]; Mi{y[+mDint2]=MIC}MI11824		Matched control for loss-of-function	BDSC	genetic-background-matched control line for LOF mutants	Matched control

### Sheet: Summary_by_type
Validation_type	Number_of_stock_lines	Number_with_perturbed_gene
GAL4 driver	1	0
Loss-of-function	3	3
Matched control for loss-of-function	1	0
Overexpression	1	1
RNAi knockdown	15	15

### Sheet: Data_dictionary
Column	Description
Stock_ID	Stock identifier used in the validation assay.
Genotype	Full genotype description of the stock or genetic line.
Perturbed_gene	Perturbed gene name in the validation assay. This field is left blank for driver or matched-control lines.
Validation_type	Validation strategy or line type, including RNAi knockdown, overexpression, loss-of-function, GAL4 driver, or matched control.
Stock_source	Source or stock center from which the line was obtained.
Experimental_role	Functional role of the line in the validation cross or assay.
Line_category	Standardized category derived from the validation type for easier filtering and review.
